# CHD8 orchestrates chromatin landscapes during early female neuronal differentiation

**DOI:** 10.64898/2026.09.09.750428

**Authors:** Ajay Kumar Danga, Alessio Colantoni, Nicola Pomella, Nerea Ruiz Blanes, Marco Genovesi, Filiz Ersöz, Gian Gaetano Tartaglia, Morkoss M. Fakhry, Andrea Cerase

## Abstract

**Background:** Autism spectrum disorder (ASD) shows a strong male bias (∼4:1). CHD8, a frequently mutated ASD gene, regulates neuronal development and Xist regulation in X-chromosome inactivation (XCI). However, its role in female neurodevelopment remains poorly understood due to the predominance of male-derived or sex-agnostic models.

**Methods:** We performed integrated multi-omics analysis of female mouse embryonic stem cells (ES) differentiating to neuronal progenitor cells (NPCs) using wild-type, CHD8 knockdown (KD), knockout (KO), and domain-specific rescue lines (full-length, ΔChromo, ΔHelicase). RNA-seq, CHD8 and H3K4me3 ChIP-seq, and ATAC-seq datasets were integrated to assess transcriptional, chromatin-binding and -accessibility changes during differentiation.

**Results:** CHD8 occupancy was substantially remodelled during female neuronal differentiation, with 3,754 genes gaining NPCs-specific CHD8 binding predominantly at distal regulatory elements. CHD8 loss dysregulated 2,752 genes (1,134 upregulated and 1,618 downregulated), in NPCs. Differential accessibility analysis identified 4,486 chromatin regions with significant CHD8-dependent changes. Domain-specific rescue experiments showed that chromodomain and helicase activity makes distinct, non-redundant contributions to transcriptional recovery: ΔChromo-rescued only ∼ 1.0% of CHD8-dependent transcriptional changes, ΔHelicase rescued ∼ 41.1%, and full-length CHD8 rescued ∼ 70%. Integration of binding, expression, and accessibility data identified 8 high-confidence direct CHD8 target genes, and cross-referencing with the SFARI Autism Risk Gene database revealed that CHD8-dependent transcriptional changes converge on autism-related pathways.

**Conclusions:** CHD8 acts as a key regulator of female-derived neuronal differentiation, recruited to H3K4me3-marked promoters in a chromodomain-dependent manner, with helicase activity providing non-redundant regulatory capacity at a subset of targets. These findings provide a molecular framework for CHD8-dependent transcriptional regulation in female NPCs and underscore the importance of including female-derived systems in neurodevelopmental disorder research.

**Graphical Abstract:** 
