## Supplementary Table: S1 for "CHD8 orchestrates chromatin landscapes during early female neuronal differentiation"

Supplementary Table: S3 | CHD8 ChIP-seq Peak Summary — ES vs NPC
High-confidence CHD8 peaks · standard chromosomes only (chr1–19, chrX, chrY) · genome: mm10
A. Overall Peak Counts
Metric	ES Cells	NPC	Difference (NPC ? ES)	Fold Change (NPC / ES)	Notes
Total CHD8 peaks (filtered)	32,017	48,735	16,718	1.52x	After standard chromosome filter; source: pybedtools filter
Unique peak loci (shell sort)	32,017	48,735	16,718	1.52x	Confirmed: no duplicate chr/start/end
B. Peak Overlap Analysis (shell bedtools intersect — arithmetic verified)
Category	Count	% of ES total	% of NPC total	Perspective	Shell command	Verified
Shared — NPC peaks overlapping ES ? Venn middle	20,045	62.60%	41.10%	NPC (study condition)	bedtools intersect -a NPC -b ES -u	? 28,690+20,045=48,735==NPC total
Shared — ES peaks overlapping NPC (ES perspective)	21,599	67.50%	44.30%	ES (reference)	bedtools intersect -a ES -b NPC -u	? 10,418+21,599=32,017==ES total
ES-only (no overlap with NPC)	10,418	32.50%	—	ES	bedtools intersect -a ES -b NPC -v	? see above
NPC-only (no overlap with ES)	28,690	—	58.90%	NPC	bedtools intersect -a NPC -b ES -v	? see above
Note on asymmetry: ES_shared (21,599) ? NPC_shared (20,045). Difference of 1,554 is expected — wide peaks can overlap multiple narrow peaks from the other condition. Venn diagram uses NPC perspective (study condition).
C. Percentage Summary (values shown in Figure 1A Venn diagram)
Label	Count	Percentage	Denominator
ES-only	10,418	32.50%	ES total
NPC-only	28,690	58.90%	NPC total
Shared / ES total	20,045	62.60%	ES total
Shared / NPC total	20,045	41.10%	NPC total
Methods: CHD8 ChIP-seq peaks called independently for ES and NPC; merged per condition. Filtered to standard chromosomes. Overlap counts via shell bedtools intersect (v2.x); arithmetic verified from both ES and NPC perspectives. Asymmetric shared counts reflect peak-width differences (normal for ChIP-seq). Venn diagram uses NPC-perspective shared count as the intersection.
