## Supplementary Table: S2 for "CHD8 orchestrates chromatin landscapes during early female neuronal differentiation"

Gene_set	Term	Overlap	P-value	Adjusted P-value	Old P-value	Old Adjusted P-value	Odds Ratio	Combined Score	Genes	input_n_genes
GO_Biological_Process_2023	Cytoplasmic Translation (GO:0002181)	24/93	2.40E-07	0.000937242	0	0	3.996072227	60.91046076	RPL32;RPS7;RPL10;RPL31;RPL34;RPL11;FTSJ1;RPL6;RPL7;RPS15;RPS4X;RPS14;RPS17;RPS15A;RPL37A;RPL24;RPL13;RPL38;RPL27;RPL22L1;RPL37;RPL26;RPL39;RPL17	1618
GO_Biological_Process_2023	Positive Regulation Of Sodium Ion Transmembrane Transport (GO:1902307)	9-Jun	1.88E-05	0.036785549	0	0	22.80272953	248.0826628	WNK2;WNK3;DMD;GLRX;NOS1;ATP1B1	1618
GO_Biological_Process_2023	Macromolecule Biosynthetic Process (GO:0009059)	30/183	0.00015689	0.130747438	0	0	2.250827283	19.71717229	HBS1L;RPL32;RPL10;RPL31;RPL34;RPL11;GSPT2;RPL6;RPL7;RPS15;RPS4X;RPS14;RPS17;EEF2K;RPS15A;RPL13;RPL38;RPL37;RPL39;RPL17;RPS7;SLC11A1;EEF1G;EEF1D;EEF1A2;RPL37A;RPL24;RPL27;RPL26;B4GALT5	1618
GO_Biological_Process_2023	Peptide Biosynthetic Process (GO:0043043)	27/158	0.000162786	0.130747438	0	0	2.364334688	20.6242709	HBS1L;RPL32;RPL10;RPL31;RPL34;RPL11;GSPT2;RPL6;RPL7;RPS15;RPS4X;RPS14;RPS17;RPS15A;RPL13;RPL38;DMD;RPL37;GGT1;RPL39;RPL17;RPS7;EEF1A2;RPL37A;RPL24;RPL27;RPL26	1618
GO_Biological_Process_2023	Positive Regulation Of Sodium Ion Transmembrane Transporter Activity (GO:2000651)	12-Jun	0.00016741	0.130747438	0	0	11.39950372	99.11940213	TESC;WNK2;WNK3;DMD;GLRX;ATP1B1	1618
GO_Biological_Process_2023	Regulation Of Epidermal Cell Differentiation (GO:0045604)	18-Jul	0.000320696	0.208719464	0	0	7.256757519	58.3807434	BMP4;SULT2B1;ZFP36;KDF1;SFN;GDF3;SGPP1	1618
GO_Biological_Process_2023	Synaptonemal Complex Assembly (GO:0007130)	14-Jun	0.000472198	0.230491569	0	0	8.54869727	65.46688556	SYCE2;SYCE1;SYCP1;TEX11;P3H4;SHOC1	1618
GO_Biological_Process_2023	Synaptonemal Complex Organization (GO:0070193)	14-Jun	0.000472198	0.230491569	0	0	8.54869727	65.46688556	SYCE2;SYCE1;SYCP1;TEX11;P3H4;SHOC1	1618
GO_Biological_Process_2023	Translation (GO:0006412)	33/234	0.00123161	0.526173724	0	0	1.883243091	12.61666068	HBS1L;RPL32;RPL10;RPL31;RPL34;MRPS34;RPL11;GSPT2;RPL6;RPL7;MRPL33;RPS15;RPS4X;RPS14;RPS17;RPS15A;EEF2K;RPL13;RPL38;RPL37;RPL39;RPL17;MRPS24;RPS7;FTSJ1;EEF1G;EEF1D;EEF1A2;RPL37A;RPL24;RPL27;RPL22L1;RPL26	1618
GO_Biological_Process_2023	Negative Regulation Of Ubiquitin-Protein Transferase Activity (GO:0051444)	17-Jun	0.001574844	0.526173724	0	0	6.216219265	40.11698798	MAD2L2;DTX3L;RPS7;RPL11;RPL17;SMAD7	1618
GO_Biological_Process_2023	Positive Regulation Of Fat Cell Differentiation (GO:0045600)	Nov-50	0.001839517	0.526173724	0	0	3.219456544	20.27695014	CDS1;ZFP36;XBP1;NOCT;TFE3;NAPEPLD;SIX1;SIRT6;GDF3;CMKLR1;TRPM4	1618
GO_Biological_Process_2023	Negative Regulation Of Macromolecule Metabolic Process (GO:0010605)	27/186	0.002153366	0.526173724	0	0	1.944985354	11.94361679	PRKN;PDGFB;SNX12;PCSK9;MECP2;TRIM6;NOCT;TCEAL1;LGALS9;SH3GL2;MARK1;TGFB1;ATP2B4;PARP14;PARP9;OVOL2;TLE5;BMP4;PARP10;OCLN;CLDN3;KRT17;ERP29;MYADM;PGR;OPTN;TAF1	1618
GO_Biological_Process_2023	Regulation Of Mitochondrial Outer Membrane Permeabilization Involved In Apoptotic Signaling Pathway (GO:1901028)	18-Jun	0.00220192	0.526173724	0	0	5.697890819	34.86212043	MPV17L;FZD9;CHCHD10;SLC25A5;SLC25A4;BOK	1618
GO_Biological_Process_2023	Regulation Of Sodium Ion Transmembrane Transporter Activity (GO:2000649)	Sep-37	0.002257948	0.526173724	0	0	3.666563083	22.34146404	WNK2;WNK3;STK39;NEDD4L;PCSK9;GLRX;DMD;GPD1L;FGF13	1618
GO_Biological_Process_2023	Actin Filament Network Formation (GO:0051639)	8-Apr	0.002290641	0.526173724	0	0	11.3866171	69.21837502	SPIRE2;COBL;PLS3;PLS1	1618
GO_Biological_Process_2023	Negative Regulation Of Ubiquitin Protein Ligase Activity (GO:1904667)	8-Apr	0.002290641	0.526173724	0	0	11.3866171	69.21837502	MAD2L2;RPS7;RPL11;RPL17	1618
GO_Biological_Process_2023	Regulation Of T-helper 1 Type Immune Response (GO:0002825)	8-Apr	0.002290641	0.526173724	0	0	11.3866171	69.21837502	MYDGF;IL23A;SLC11A1;IL12RB1	1618
GO_Biological_Process_2023	Regulation Of T-helper 17 Type Immune Response (GO:2000316)	13-May	0.00255198	0.553637865	0	0	7.11949783	42.50970838	IL23A;CARD9;IL12RB1;JUNB;SMAD7	1618
GO_Biological_Process_2023	Negative Regulation Of Mitochondrion Organization (GO:0010823)	Sep-39	0.00332233	0.682826145	0	0	3.421752641	19.52824714	PRKN;PSMD10;MPV17L;FZD9;HUWE1;PPIF;SLC25A5;CLU;SLC25A4	1618
GO_Biological_Process_2023	Membrane Raft Organization (GO:0031579)	14-May	0.003707419	0.685151316	0	0	6.328098092	35.42101894	ANXA2;RFTN1;MYADM;EMP2;S100A10	1618
GO_Biological_Process_2023	Regulation Of Wound Healing (GO:0061041)	Oct-47	0.00378778	0.685151316	0	0	3.083400565	17.19296476	CLDN4;OCLN;ANXA1;DMTN;CLDN3;TNFRSF12A;SERPINE1;CASK;EPPK1;HBEGF	1618
GO_Biological_Process_2023	Aspartate Transmembrane Transport (GO:0015810)	9-Apr	0.003860007	0.685151316	0	0	9.108798017	50.61837553	SLC1A3;SLC1A6;SLC25A12;LRRC8E	1618
GO_Biological_Process_2023	Negative Regulation Of Neuron Death (GO:1901215)	15/88	0.004456328	0.700798103	0	0	2.346926567	12.70492304	PRKN;CHGA;FZD9;SIX1;VSTM2L;TNFRSF1B;CLU;MT3;SORL1;IL27RA;NFATC4;NRBP2;SIX4;ERBB3;CRLF1	1618
GO_Biological_Process_2023	Nucleobase Transport (GO:0015851)	5-Mar	0.004666005	0.700798103	0	0	17.07120743	91.62888595	SLC23A2;SLC29A1;SLC28A1	1618
GO_Biological_Process_2023	Positive Regulation Of Intrinsic Apoptotic Signaling Pathway By P53 Class Mediator (GO:1902255)	5-Mar	0.004666005	0.700798103	0	0	17.07120743	91.62888595	RPS7;MSX1;RPL26	1618
GO_Biological_Process_2023	Protein Localization To Membrane Raft (GO:1903044)	5-Mar	0.004666005	0.700798103	0	0	17.07120743	91.62888595	RFTN1;MYADM;ZDHHC2	1618
GO_Biological_Process_2023	Nitric Oxide Biosynthetic Process (GO:0006809)	15-May	0.005194483	0.727552745	0	0	5.694978301	29.95648617	GCHFR;NQO1;MTARC2;NOS3;NOS1	1618
GO_Biological_Process_2023	Lipid Catabolic Process (GO:0016042)	21-Jun	0.005216767	0.727552745	0	0	4.557568238	23.9540196	LIPC;PLA2G1B;LIPG;HSD17B14;PLAAT3;PLA1A	1618
GO_Biological_Process_2023	Negative Regulation Of Mitochondrial Outer Membrane Permeabilization Involved In Apoptotic Signaling Pathway (GO:1901029)	10-Apr	0.006024004	0.735717928	0	0	7.590251962	38.80139188	MPV17L;FZD9;SLC25A5;SLC25A4	1618
GO_Biological_Process_2023	Peptidyl-Proline Hydroxylation (GO:0019511)	10-Apr	0.006024004	0.735717928	0	0	7.590251962	38.80139188	EGLN1;EGLN3;P4HA3;P4HTM	1618
GO_Biological_Process_2023	Removal Of Superoxide Radicals (GO:0019430)	10-Apr	0.006024004	0.735717928	0	0	7.590251962	38.80139188	NQO1;NOS3;ATP7A;MT3	1618
GO_Biological_Process_2023	Negative Regulation Of Neuron Apoptotic Process (GO:0043524)	13/74	0.006028931	0.735717928	0	0	2.432694959	12.43395555	PRKN;NONO;FZD9;SIX1;VSTM2L;CLU;MT3;IL27RA;NFATC4;NRBP2;SIX4;ERBB3;CRLF1	1618
GO_Biological_Process_2023	Negative Regulation Of Cellular Process (GO:0048523)	60/537	0.006686888	0.769631356	0	0	1.445572053	7.238856169	SEMA5A;CDA;PIWIL1;PTPRU;IFITM1;GMNN;FHL1;ARHGDIG;IFI35;CLU;ADAMTS1;DACT2;TMEM109;PIM2;PLXNC1;TSPYL2;H2AC8;TESC;LDOC1;TENT5B;SULT2B1;KAT2B;CLDN3;IRF1;CHMP4C;ZP3;CEBPA;NDRG3;HPGD;TACSTD2;WAS;FOXO4;TBRG1;ADGRG1;ERBB3;CCDC85B;PODXL;CLMN;LMNA;PDPN;BRD9;RBBP7;MSX1;S100A11;JAM2;PLXNA3;SUZ12;TGFB1;CDKN2A;NOS3;EIF2AK2;IFNLR1;SMAD6;MT3;HOPX;BMP4;CDK6;MYO1C;DLG3;WNK2	1618
GO_Biological_Process_2023	Nitric Oxide Metabolic Process (GO:0046209)	16-May	0.007058635	0.769631356	0	0	5.1769712	25.64414524	GCHFR;NQO1;MTARC2;NOS3;NOS1	1618
GO_Biological_Process_2023	Positive Regulation Of Developmental Process (GO:0051094)	30/233	0.007632059	0.769631356	0	0	1.691783202	8.248115794	PRKN;CAMK2B;FMR1;PDGFB;PLD6;LRP8;APELA;FGF8;SAP30L;DPF1;BRD9;RBBP7;TRPM4;XBP1;INSR;NCOA3;ESRRB;COBL;SIRT6;SORL1;DCN;ZDHHC15;MAD2L2;BMP4;SHLD1;ADGRL1;CAMK1;ZP3;B4GALT5;SHANK1	1618
GO_Biological_Process_2023	Positive Regulation Of Immune Effector Process (GO:0002699)	Aug-37	0.008355099	0.769631356	0	0	3.144656243	15.04681289	XBP1;IL23A;EHHADH;PLA2G5;LGALS9;CFP;DDX60;IL12RB1	1618
GO_Biological_Process_2023	Nucleobase Biosynthetic Process (GO:0046112)	6-Mar	0.00877163	0.769631356	0	0	11.38018576	53.89920761	SHMT2;CTPS2;UMPS	1618
GO_Biological_Process_2023	Positive Regulation Of Mitophagy In Response To Mitochondrial Depolarization (GO:0098779)	6-Mar	0.00877163	0.769631356	0	0	11.38018576	53.89920761	PRKN;HUWE1;OPTN	1618
GO_Biological_Process_2023	Positive Regulation Of Receptor Catabolic Process (GO:2000646)	6-Mar	0.00877163	0.769631356	0	0	11.38018576	53.89920761	DTX3L;LAPTM5;PCSK9	1618
GO_Biological_Process_2023	Regulation Of Metallopeptidase Activity (GO:1905048)	6-Mar	0.00877163	0.769631356	0	0	11.38018576	53.89920761	CLDN4;TIMP2;TIMP1	1618
GO_Biological_Process_2023	Cellular Response To Superoxide (GO:0071451)	11-Apr	0.008865829	0.769631356	0	0	6.505576208	30.74243095	NQO1;NOS3;ATP7A;MT3	1618
GO_Biological_Process_2023	Central Nervous System Myelination (GO:0022010)	11-Apr	0.008865829	0.769631356	0	0	6.505576208	30.74243095	PLP1;B4GALT6;CLU;B4GALT5	1618
GO_Biological_Process_2023	Pyrimidine Nucleobase Metabolic Process (GO:0006206)	11-Apr	0.008865829	0.769631356	0	0	6.505576208	30.74243095	CDA;DPYS;CTPS2;UMPS	1618
GO_Biological_Process_2023	Negative Regulation Of Gene Expression (GO:0010629)	40/336	0.008928401	0.769631356	0	0	1.548830199	7.308183031	PRKN;PIWIL1;FMR1;PDGFB;SNX12;RPS6KA4;MECP2;TRIM6;ZFP36;NOCT;TCEAL1;MAEL;LGALS9;SH3GL2;MARK1;SRGN;TGFB1;SLC11A1;METTL3;ATP2B4;EIF2AK2;SIRT6;PARP14;PARP9;OVOL2;TLE5;PARP10;BMP4;KAT2B;OCLN;CLDN3;KRT17;ERP29;MYADM;TDRD12;PGR;LGR4;FKBP6;PHF19;TAF1	1618
GO_Biological_Process_2023	Positive Regulation Of NIK/NF-kappaB Signaling (GO:1901224)	Oct-53	0.009176214	0.769631356	0	0	2.652290871	12.44226926	C1QTNF4;PYCARD;MYO1C;IRAK1;IL23A;LAPTM5;EIF2AK2;IFI35;LGALS9;TLR2	1618
GO_Biological_Process_2023	Gene Expression (GO:0010467)	36/296	0.009181094	0.769631356	0	0	1.586093552	7.439744523	HBS1L;RPL32;RPL10;RPL31;RPL34;FMR1;RPL11;NXT2;GSPT2;RPL6;RPL7;RPS15;RBM3;RPS4X;RPS14;RPS17;RPS15A;NXF3;RPL13;RPL38;RPL37;EXOSC3;RPL39;RPL17;ADAD2;RPS7;TESC;MAGOHB;SORL1;DKC1;EEF1A2;RPL37A;RPL24;RPL27;RPL26;MBTPS2	1618
GO_Biological_Process_2023	Fatty Acid Metabolic Process (GO:0006631)	18/122	0.009263169	0.769631356	0	0	1.9771875	9.256616708	CPT1A;XBP1;ELOVL4;HPGD;ACSL1;PLA2G1B;ACSL5;ACSL4;ALKBH7;HSD17B10;LIPC;NAAA;PCCB;NUDT19;PNPLA3;GGT1;ABCD1;LPIN2	1618
GO_Biological_Process_2023	Gliogenesis (GO:0042063)	24-Jun	0.010500498	0.793794838	0	0	3.797353184	17.30200393	ANXA1;CDK6;NFIB;METTL3;CD9;HAPLN4	1618
GO_Biological_Process_2023	Phosphatidylcholine Metabolic Process (GO:0046470)	Oct-55	0.011889705	0.793794838	0	0	2.534134881	11.23149453	PCYT1B;SLC44A4;LIPC;SLC44A2;PLA2G1B;LPCAT1;MBOAT1;MBOAT2;PLAAT3;PLA2G5	1618
GO_Biological_Process_2023	Icosanoid Biosynthetic Process (GO:0046456)	18-May	0.012090343	0.793794838	0	0	4.380037198	19.3393894	PYCARD;PLA2G1B;ALOX5AP;NLRC4;PLA2G5	1618
GO_Biological_Process_2023	Myoblast Fusion (GO:0007520)	18-May	0.012090343	0.793794838	0	0	4.380037198	19.3393894	ADAMTS15;MYMX;CD9;NOS1;JAM2	1618
GO_Biological_Process_2023	Regulation Of Adaptive Immune Response (GO:0002819)	18-May	0.012090343	0.793794838	0	0	4.380037198	19.3393894	PYCARD;IL4I1;IRF1;AHR;EIF2AK4	1618
GO_Biological_Process_2023	Renal Absorption (GO:0070293)	18-May	0.012090343	0.793794838	0	0	4.380037198	19.3393894	CLDN4;CLCNKB;MAGED2;HNF1A;SGK1	1618
GO_Biological_Process_2023	Actin Filament Organization (GO:0007015)	20/144	0.012129596	0.793794838	0	0	1.842827728	8.130752878	SVIL;DMTN;WIPF1;SH3KBP1;PLA2G1B;SHROOM2;WAS;COBL;EMP2;OOEP;SHROOM4;MAD2L2;MYO1D;CNN1;MYO1C;MYO5C;SPIRE2;PLS3;ALDOA;PLS1	1618
GO_Biological_Process_2023	C4-dicarboxylate Transport (GO:0015740)	12-Apr	0.012457834	0.793794838	0	0	5.692069393	24.96203323	UCP2;SLC1A6;SLC25A12;LRRC8E	1618
GO_Biological_Process_2023	Negative Regulation Of Mitochondrial Membrane Permeability (GO:0035795)	12-Apr	0.012457834	0.793794838	0	0	5.692069393	24.96203323	MPV17L;FZD9;SLC25A5;SLC25A4	1618
GO_Biological_Process_2023	Relaxation Of Cardiac Muscle (GO:0055119)	12-Apr	0.012457834	0.793794838	0	0	5.692069393	24.96203323	CHGA;GSTM2;P2RX4;ATP1B1	1618
GO_Biological_Process_2023	Cholesterol Biosynthetic Process (GO:0006695)	25-Jun	0.012890811	0.793794838	0	0	3.597296591	15.65270286	NSDHL;PMVK;SC5D;MVD;LBR;TM7SF2	1618
GO_Biological_Process_2023	fatty-acyl-CoA Biosynthetic Process (GO:0046949)	25-Jun	0.012890811	0.793794838	0	0	3.597296591	15.65270286	SLC25A1;ACSL1;ACSL5;ACSL4;ELOVL7;ACAT1	1618
GO_Biological_Process_2023	Ventricular Cardiac Muscle Tissue Development (GO:0003229)	25-Jun	0.012890811	0.793794838	0	0	3.597296591	15.65270286	TGFB1;TNNI3;DSG2;HOPX;MYH6;SMAD7	1618
GO_Biological_Process_2023	Positive Regulation Of Wound Healing (GO:0090303)	Aug-40	0.013421848	0.793794838	0	0	2.849378882	12.28330602	XBP1;CLDN4;OCLN;ANXA1;DMTN;CLDN3;SERPINE1;HBEGF	1618
GO_Biological_Process_2023	Negative Regulation Of Apoptotic Signaling Pathway (GO:2001234)	13/82	0.014132381	0.793794838	0	0	2.149704276	9.156206555	PRKN;PSMD10;GSTP1;PELI3;MPV17L;PLAUR;FZD9;CLU;BMP4;LGALS3;PPIF;SLC25A5;SLC25A4	1618
GO_Biological_Process_2023	Negative Regulation Of Developmental Process (GO:0051093)	16/109	0.014272832	0.793794838	0	0	1.96410401	8.346258532	PRKN;SUZ12;TGFB1;BCL11A;NOS3;HUWE1;THY1;HOPX;BMP4;RPS6KA6;CDK6;NFIB;SAP30L;SPRY3;BRD9;RBBP7	1618
GO_Biological_Process_2023	Cyclic Nucleotide Transport (GO:0070729)	7-Mar	0.014432633	0.793794838	0	0	8.534674923	36.17220058	ABCC4;ABCC5;LRRC8E	1618
GO_Biological_Process_2023	Glycoside Catabolic Process (GO:0016139)	7-Mar	0.014432633	0.793794838	0	0	8.534674923	36.17220058	GUSB;GBA2;GLA	1618
GO_Biological_Process_2023	Hepoxilin Biosynthetic Process (GO:0051122)	7-Mar	0.014432633	0.793794838	0	0	8.534674923	36.17220058	GSTM2;GSTM1;GSTP1	1618
GO_Biological_Process_2023	Hepoxilin Metabolic Process (GO:0051121)	7-Mar	0.014432633	0.793794838	0	0	8.534674923	36.17220058	GSTM2;GSTM1;GSTP1	1618
GO_Biological_Process_2023	Intermediate Filament Bundle Assembly (GO:0045110)	7-Mar	0.014432633	0.793794838	0	0	8.534674923	36.17220058	NEFL;EPPK1;NEFM	1618
GO_Biological_Process_2023	Peptidyl-Proline Hydroxylation To 4-hydroxy-L-proline (GO:0018401)	7-Mar	0.014432633	0.793794838	0	0	8.534674923	36.17220058	EGLN3;P4HA3;P4HTM	1618
GO_Biological_Process_2023	Phosphatidylserine Acyl-Chain Remodeling (GO:0036150)	7-Mar	0.014432633	0.793794838	0	0	8.534674923	36.17220058	MBOAT1;MBOAT2;PLA1A	1618
GO_Biological_Process_2023	Regulation Of Natural Killer Cell Mediated Cytotoxicity Directed Against Tumor Cell Target (GO:0002858)	7-Mar	0.014432633	0.793794838	0	0	8.534674923	36.17220058	TGFB1;PVR;NECTIN2	1618
GO_Biological_Process_2023	Gland Development (GO:0048732)	Dec-74	0.015179023	0.799205784	0	0	2.207849596	9.24612277	SOX3;CEBPA;XBP1;ANXA1;IGSF3;PCSK9;SIX1;COBL;MSN;NR0B1;TDGF1;GLI2	1618
GO_Biological_Process_2023	piRNA Processing (GO:0034587)	19-May	0.015336853	0.799205784	0	0	4.066955983	16.98969504	PIWIL1;MAEL;TDRD12;PLD6;FKBP6	1618
GO_Biological_Process_2023	Regulation Of Dendrite Development (GO:0050773)	Aug-41	0.015525111	0.799205784	0	0	2.762883493	11.50822892	CAMK1D;CDKL5;BCL11A;NEDD4L;COBL;LRP8;MARK1;ZDHHC15	1618
GO_Biological_Process_2023	Regulation Of NIK/NF-kappaB Signaling (GO:1901222)	13/83	0.015554325	0.799205784	0	0	2.118878505	8.821773806	LAPTM5;EIF2AK2;IFI35;C1QTNF4;PYCARD;NFKBIA;TRIM6;MYO1C;IRAK1;IL23A;TSPAN6;LGALS9;TLR2	1618
GO_Biological_Process_2023	Vascular Transport (GO:0010232)	13/83	0.015554325	0.799205784	0	0	2.118878505	8.821773806	ABCC4;SLC16A1;ATP8A1;ABCC5;INSR;SLC6A13;ATP2B4;SLC1A3;SLC7A3;SLC7A8;SLC16A2;SLC29A1;ABCG2	1618
GO_Biological_Process_2023	Protein Homooligomerization (GO:0051260)	18/129	0.016001064	0.809776596	0	0	1.851790541	7.657339161	SHMT2;SYCP1;KCNJ12;SIGMAR1;CARD9;PKD2L1;NLRC4;CLU;HSD17B10;TMEM70;PYCARD;NINJ1;ALOX5AP;ALDOA;SAMD1;VSTM5;RBMX;TRPM4	1618
GO_Biological_Process_2023	Negative Regulation Of Receptor Internalization (GO:0002091)	13-Apr	0.016860446	0.809776596	0	0	5.05934187	20.65620453	LRPAP1;ANXA2;PCSK9;UBQLN2	1618
GO_Biological_Process_2023	Amino Acid Transmembrane Transport (GO:0003333)	Aug-42	0.017856809	0.809776596	0	0	2.681476069	10.79393433	SLC7A8;SLC6A13;SLC1A6;SLC16A2;SLC25A12;SLC36A4;MFSD12;LRRC8E	1618
GO_Biological_Process_2023	Transport Across Blood-Brain Barrier (GO:0150104)	13/85	0.018721992	0.809776596	0	0	2.059795777	8.193983735	ABCC4;SLC16A1;ATP8A1;ABCC5;INSR;SLC6A13;ATP2B4;SLC1A3;SLC7A3;SLC7A8;SLC16A2;SLC29A1;ABCG2	1618
GO_Biological_Process_2023	Positive Regulation Of Response To Wounding (GO:1903036)	27-Jun	0.01876388	0.809776596	0	0	3.254342432	12.93868466	CLDN4;OCLN;ANXA1;DMTN;CLDN3;HBEGF	1618
GO_Biological_Process_2023	Adenine Nucleotide Transport (GO:0051503)	20-May	0.019117133	0.809776596	0	0	3.79561893	15.01991064	SLC17A9;ABCC5;SLC25A5;SLC25A4;LRRC8E	1618
GO_Biological_Process_2023	Calcium-Mediated Signaling Using Intracellular Calcium Source (GO:0035584)	20-May	0.019117133	0.809776596	0	0	3.79561893	15.01991064	BCAP31;GPR143;DMTN;FKBP1B;CLU	1618
GO_Biological_Process_2023	Negative Regulation Of Phosphate Metabolic Process (GO:0045936)	20-May	0.019117133	0.809776596	0	0	3.79561893	15.01991064	BMP4;UXT;CDA;CDKN2A;TESK1	1618
GO_Biological_Process_2023	Regulation Of Cardiac Muscle Contraction By Calcium Ion Signaling (GO:0010882)	20-May	0.019117133	0.809776596	0	0	3.79561893	15.01991064	GSTM2;FKBP1B;DMD;TNNI3;ATP1B1	1618
GO_Biological_Process_2023	Regulation Of Membrane Depolarization (GO:0003254)	20-May	0.019117133	0.809776596	0	0	3.79561893	15.01991064	FHL1;NEDD4L;GPD1L;HCN2;SMAD7	1618
GO_Biological_Process_2023	Positive Regulation Of Cellular Component Organization (GO:0051130)	16/113	0.019616533	0.809776596	0	0	1.882698174	7.401606753	CAMK2B;TGFB1;ANXA2;AHNAK;ABCB7;BIK;INSR;CLU;LGALS3;CLDN3;GNL3L;GPC3;ADGRL1;CAMK1;S100A10;CRB3	1618
GO_Biological_Process_2023	SMAD Protein Signal Transduction (GO:0060395)	Sep-51	0.01995452	0.809776596	0	0	2.442510876	9.560719298	BMP4;TGFB1;BMP8A;BMP8B;GDF3;SMAD6;LEFTY2;NODAL;SMAD7	1618
GO_Biological_Process_2023	Regulation Of Stress-Activated MAPK Cascade (GO:0032872)	Sep-51	0.01995452	0.809776596	0	0	2.442510876	9.560719298	IGBP1;MDFIC;TAOK3;GSTP1;CARD9;EIF2AK2;LGALS9;MID1;RASGRP1	1618
GO_Biological_Process_2023	Hexose Biosynthetic Process (GO:0019319)	Jul-35	0.020197055	0.809776596	0	0	2.848230912	11.11441927	SLC25A1;PFKFB1;KRT17;PGAM2;CHST15;PGK1;SLC25A12	1618
GO_Biological_Process_2023	Regulation Of Cardiac Muscle Contraction (GO:0055117)	Jul-35	0.020197055	0.809776596	0	0	2.848230912	11.11441927	CHGA;P2RX4;RNF207;TNNI3;NOS1;ATP1B1;SMAD7	1618
GO_Biological_Process_2023	Regulation Of Cell Population Proliferation (GO:0042127)	78/766	0.020396437	0.809776596	0	0	1.302601178	5.070238356	PTPRU;IFITM1;SIX1;TCIRG1;IFI35;GLI1;CLU;FGF3;FGF4;MECP2;RPS4X;FGF8;SIX4;ADAMTS1;TIMP1;PIM2;CAPN1;JUNB;BOK;H2AC8;CNOT6L;TESC;MATK;LDOC1;EMP2;NCCRP1;TENT5B;SULT2B1;KAT2B;HCK;EID2;RNF126;CLDN3;IRF1;MVD;SLC25A5;SGK1;HBEGF;BEX4;CEBPA;PLA2G1B;PDGFB;FOXO4;TBRG1;ADGRG1;RPS15A;THPO;ERBB3;CLMN;PDGFC;LMNA;PDPN;BRD9;RPL17;S100A11;TRPM4;TCFL5;MCTS1;EGLN3;XBP1;TFAP2C;JUND;TGFB1;CDKN2A;NOS3;INSR;EIF2AK2;IFNLR1;…	1618
GO_Biological_Process_2023	Regulation Of Neuron Apoptotic Process (GO:0043523)	15/105	0.021701167	0.809776596	0	0	1.901850697	7.284828435	PRKN;EGLN3;SIGMAR1;FZD9;PCSK9;SIX1;VSTM2L;CLU;MT3;IL27RA;NFATC4;NRBP2;SIX4;ERBB3;CRLF1	1618
GO_Biological_Process_2023	Cdc42 Protein Signal Transduction (GO:0032488)	8-Mar	0.021717848	0.809776596	0	0	6.827368421	26.14623273	WAS;RHOU;RHOV	1618
GO_Biological_Process_2023	N-acylphosphatidylethanolamine Metabolic Process (GO:0070292)	8-Mar	0.021717848	0.809776596	0	0	6.827368421	26.14623273	NAAA;NAPEPLD;PLAAT3	1618
GO_Biological_Process_2023	Positive Regulation Of Chromatin Binding (GO:0035563)	8-Mar	0.021717848	0.809776596	0	0	6.827368421	26.14623273	DTX3L;GMNN;PARP9	1618
GO_Biological_Process_2023	Regulation Of DNA Methylation (GO:0044030)	8-Mar	0.021717848	0.809776596	0	0	6.827368421	26.14623273	MECP2;DNMT3L;GRHL2	1618
GO_Biological_Process_2023	Regulation Of Intrinsic Apoptotic Signaling Pathway By P53 Class Mediator (GO:1902253)	8-Mar	0.021717848	0.809776596	0	0	6.827368421	26.14623273	PRKN;RPS7;MSX1	1618
GO_Biological_Process_2023	L-glutamate Transmembrane Transport (GO:0015813)	14-Apr	0.022121667	0.809776596	0	0	4.553159851	17.35299249	PRAF2;SLC1A3;SLC1A6;SLC25A12	1618
GO_Biological_Process_2023	Primary Alcohol Metabolic Process (GO:0034308)	14-Apr	0.022121667	0.809776596	0	0	4.553159851	17.35299249	PECR;TKTL1;NAAA;NAPEPLD	1618
GO_Biological_Process_2023	Regulation Of Branching Involved In Ureteric Bud Morphogenesis (GO:0090189)	14-Apr	0.022121667	0.809776596	0	0	4.553159851	17.35299249	BMP4;SIX4;TACSTD2;SIX1	1618
GO_Biological_Process_2023	Regulation Of Endothelial Cell Chemotaxis (GO:2001026)	14-Apr	0.022121667	0.809776596	0	0	4.553159851	17.35299249	SEMA5A;P2RX4;HSPB1;FGF4	1618
GO_Biological_Process_2023	Positive Regulation Of Defense Response To Virus By Host (GO:0002230)	28-Jun	0.022291042	0.809776596	0	0	3.10624859	11.81483513	TRIM6;DTX3L;IL23A;EIF2AK4;IL12RB1;PARP9	1618
GO_Biological_Process_2023	Inorganic Cation Transmembrane Transport (GO:0098662)	33/284	0.022511915	0.809776596	0	0	1.503947616	5.705541957	KCNK5;HPN;SLC40A1;SLC1A3;ATP1A3;PKD2L1;TCIRG1;ATP2C2;CLU;UCP2;KCNN1;ATP6V0A4;KCNN2;SLC39A4;TRPM4;KCNH3;SLC30A3;ABCC8;KCNK12;SLC11A1;SLC6A15;TRPC1;SLC6A13;ATP2B4;HTR3A;ATP1B1;SLC6A8;P2RX4;SLC9A6;SLC9A7;KCNQ2;KCNK1;HCN2	1618
GO_Biological_Process_2023	Positive Regulation Of Cytokine-Mediated Signaling Pathway (GO:0001961)	Aug-44	0.023253761	0.809776596	0	0	2.532229124	9.52444403	PRKN;C1QTNF4;RBM47;TRIM6;USP27X;LAPTM5;PARP14;PARP9	1618
GO_Biological_Process_2023	Negative Regulation Of Double-Strand Break Repair Via Homologous Recombination (GO:2000042)	21-May	0.023461005	0.809776596	0	0	3.558199008	13.35184153	MAD2L2;RMI2;KLHL15;SHLD1;FANCB	1618
GO_Biological_Process_2023	Negative Regulation Of Reactive Oxygen Species Metabolic Process (GO:2000378)	21-May	0.023461005	0.809776596	0	0	3.558199008	13.35184153	PRKN;ABCB7;MT3;ABCD1;PLIN5	1618
GO_Biological_Process_2023	Positive Regulation Of Dendritic Spine Development (GO:0060999)	21-May	0.023461005	0.809776596	0	0	3.558199008	13.35184153	CAMK2B;FMR1;CAMK1;LRP8;SHANK1	1618
GO_Biological_Process_2023	Positive Regulation Of Signal Transduction By P53 Class Mediator (GO:1901798)	21-May	0.023461005	0.809776596	0	0	3.558199008	13.35184153	RPS15;RPS7;MSX1;RPL37;RPL17	1618
GO_Biological_Process_2023	Regulation Of Pathway-Restricted SMAD Protein Phosphorylation (GO:0060393)	Oct-61	0.023674152	0.809776596	0	0	2.23526973	8.367444932	BMP4;TGFB1;BMP8A;PMEPA1;BMP8B;GDF3;SMAD6;LEFTY2;NODAL;SMAD7	1618
GO_Biological_Process_2023	Carboxylic Acid Transport (GO:0046942)	Sep-53	0.02517025	0.809776596	0	0	2.331233403	8.583817162	SLC16A1;SLC7A8;SLC43A2;SLC6A15;PDPN;SLC6A13;SLC16A2;SLC16A14;SLC7A3	1618
GO_Biological_Process_2023	Maintenance Of Blood-Brain Barrier (GO:0035633)	29-Jun	0.026238404	0.809776596	0	0	2.971032474	10.81613628	OCLN;CLDN3;WNK3;DMD;JAM2;ACTG1	1618
GO_Biological_Process_2023	Regulation Of Striated Muscle Contraction (GO:0006942)	29-Jun	0.026238404	0.809776596	0	0	2.971032474	10.81613628	P2RX4;RNF207;TNNI1;DMD;NOS1;SMAD7	1618
GO_Biological_Process_2023	Regulation Of Stem Cell Differentiation (GO:2000736)	Aug-45	0.026341783	0.809776596	0	0	2.463656203	8.959329417	TCF15;ESRRB;METTL3;TACSTD2;EIF2AK2;SIRT6;RBBP7;MTA3	1618
GO_Biological_Process_2023	Negative Regulation Of Supramolecular Fiber Organization (GO:1902904)	Nov-71	0.026725214	0.809776596	0	0	2.090250985	7.571198035	PRKN;LIMA1;VBP1;MID1IP1;STMN2;MYADM;FGF13;CLU;TRIM54;KANK4;SHANK1	1618
GO_Biological_Process_2023	Positive Regulation Of Immune Response (GO:0050778)	Dec-80	0.026761026	0.809776596	0	0	2.012380045	7.286443147	PYCARD;XBP1;MYO1C;RSAD2;IL23A;PLA2G1B;IFI35;LGALS9;EIF2AK4;ZP3;CFP;IL12RB1	1618
GO_Biological_Process_2023	Regulation Of Defense Response To Virus By Host (GO:0050691)	Jul-37	0.026878013	0.809776596	0	0	2.658059176	9.61272929	TRIM6;DTX3L;IL23A;IFNLR1;EIF2AK4;IL12RB1;PARP9	1618
GO_Biological_Process_2023	L-glutamate Import (GO:0051938)	15-Apr	0.028277018	0.809776596	0	0	4.139010927	14.75849566	PRAF2;SLC1A3;SLC1A6;SLC25A12	1618
GO_Biological_Process_2023	Negative Regulation Of DNA Replication (GO:0008156)	15-Apr	0.028277018	0.809776596	0	0	4.139010927	14.75849566	TSPYL2;GMNN;TERF1;S100A11	1618
GO_Biological_Process_2023	Acylglycerol Biosynthetic Process (GO:0046463)	22-May	0.028393747	0.809776596	0	0	3.348710842	11.9267228	MOGAT2;AWAT2;PNPLA3;LPIN2;PNPLA2	1618
GO_Biological_Process_2023	Placenta Development (GO:0001890)	22-May	0.028393747	0.809776596	0	0	3.348710842	11.9267228	APELA;ESRRB;PDGFB;ASCL2;NODAL	1618
GO_Biological_Process_2023	Protein Polymerization (GO:0051258)	Oct-63	0.029022254	0.809776596	0	0	2.150685253	7.612764133	PRKN;TRIM6;DIAPH2;MAP7D3;PSTPIP2;MID1IP1;WAS;SPIRE2;COBL;FGF13	1618
GO_Biological_Process_2023	Negative Regulation Of Cell Adhesion (GO:0007162)	Nov-72	0.029322059	0.809776596	0	0	2.055872362	7.256027085	SEMA5A;DMTN;TGFB1;ERBB3;PODXL;NEXMIF;SERPINE1;ARHGDIG;DACT2;PLXNC1;PLXNA3	1618
GO_Biological_Process_2023	Homologous Chromosome Pairing At Meiosis (GO:0007129)	30-Jun	0.030623136	0.809776596	0	0	2.847084367	9.924934655	SYCE2;SYCE1;SYCP1;TEX11;P3H4;SHOC1	1618
GO_Biological_Process_2023	Negative Regulation Of Epithelial To Mesenchymal Transition (GO:0010719)	30-Jun	0.030623136	0.809776596	0	0	2.847084367	9.924934655	MAD2L2;HPN;SPRY1;MARK1;OVOL2;SMAD7	1618
GO_Biological_Process_2023	Arachidonate Transport (GO:1903963)	9-Mar	0.030646786	0.809776596	0	0	5.689164087	19.82803101	ANXA1;PLA2G1B;PLA2G5	1618
GO_Biological_Process_2023	Arachidonic Acid Secretion (GO:0050482)	9-Mar	0.030646786	0.809776596	0	0	5.689164087	19.82803101	ANXA1;PLA2G1B;PLA2G5	1618
GO_Biological_Process_2023	Fructose 6-Phosphate Metabolic Process (GO:0006002)	9-Mar	0.030646786	0.809776596	0	0	5.689164087	19.82803101	GFPT2;PFKP;HK1	1618
GO_Biological_Process_2023	Iron Ion Transmembrane Transport (GO:0034755)	9-Mar	0.030646786	0.809776596	0	0	5.689164087	19.82803101	ABCB7;ABCC5;SLC40A1	1618
GO_Biological_Process_2023	Leucine Transport (GO:0015820)	9-Mar	0.030646786	0.809776596	0	0	5.689164087	19.82803101	SLC43A2;SLC7A8;SLC6A15	1618
GO_Biological_Process_2023	Negative Regulation Of Sodium Ion Transmembrane Transport (GO:1902306)	9-Mar	0.030646786	0.809776596	0	0	5.689164087	19.82803101	STK39;NEDD4L;PCSK9	1618
GO_Biological_Process_2023	Negative Regulation Of Tyrosine Phosphorylation Of STAT Protein (GO:0042532)	9-Mar	0.030646786	0.809776596	0	0	5.689164087	19.82803101	SOCS1;OCRL;PARP14	1618
GO_Biological_Process_2023	Phosphatidylethanolamine Acyl-Chain Remodeling (GO:0036152)	9-Mar	0.030646786	0.809776596	0	0	5.689164087	19.82803101	MBOAT1;MBOAT2;PLAAT3	1618
GO_Biological_Process_2023	Positive Regulation Of Epidermis Development (GO:0045684)	9-Mar	0.030646786	0.809776596	0	0	5.689164087	19.82803101	SULT2B1;KDF1;SFN	1618
GO_Biological_Process_2023	Positive Regulation Of Mitochondrial Membrane Permeability (GO:0035794)	9-Mar	0.030646786	0.809776596	0	0	5.689164087	19.82803101	PPIF;CHCHD10;BOK	1618
GO_Biological_Process_2023	Response To Laminar Fluid Shear Stress (GO:0034616)	9-Mar	0.030646786	0.809776596	0	0	5.689164087	19.82803101	SMAD6;KLF2;SMAD7	1618
GO_Biological_Process_2023	Import Into Cell (GO:0098657)	Jul-38	0.03072308	0.809776596	0	0	2.572175167	8.958220227	SLC7A8;SLC6A13;SLC1A3;SLC1A6;SLC16A2;SLC29A1;LRRC8E	1618
GO_Biological_Process_2023	Monoatomic Cation Transmembrane Transport (GO:0098655)	32/281	0.031211326	0.809776596	0	0	1.469322435	5.094103018	KCNK5;HPN;SLC40A1;SLC1A3;ATP1A3;PKD2L1;TCIRG1;ATP2C2;CLU;UCP2;KCNN1;ATP6V0A4;KCNN2;SLC39A4;TRPM4;KCNH3;SLC30A3;ABCC8;KCNK12;SLC11A1;SLC6A15;TRPC1;SLC6A13;ATP2B4;ATP1B1;SLC6A8;P2RX4;SLC9A6;SLC9A7;KCNQ2;KCNK1;HCN2	1618
GO_Biological_Process_2023	Negative Regulation Of DNA-binding Transcription Factor Activity (GO:0043433)	19/149	0.031939389	0.809776596	0	0	1.668292683	5.745458629	EOMES;PSMD10;EGLN1;CDKN2A;ANXA4;FZD6;NR0B1;EIF2AK4;SMAD7;PYCARD;NFKBIA;PARP10;MAD2L2;IRAK1;IRAK2;BHLHE40;MDFI;CMKLR1;TAF1	1618
GO_Biological_Process_2023	Negative Regulation Of Protein Phosphorylation (GO:0001933)	19/149	0.031939389	0.809776596	0	0	1.668292683	5.745458629	PRKN;TGFB1;DMTN;GSTP1;TESK1;HSPB1;THY1;SMAD6;C9ORF72;SMAD7;OCLN;DEPTOR;MYADM;PMEPA1;SFN;DMD;GPD1L;PPEF2;SH3GL2	1618
GO_Biological_Process_2023	Response To Lipopolysaccharide (GO:0032496)	20/159	0.032140823	0.809776596	0	0	1.642610817	5.646685439	SCARB1;XBP1;NOS3;SLC11A1;GSTP1;SERPINE1;LDOC1;SMAD6;TNFRSF1B;NUGGC;PYCARD;UXT;ZFP36;TRIM6;IRAK1;EHHADH;NOCT;LGALS9;NOS1;GBP3	1618
GO_Biological_Process_2023	Negative Regulation Of Protein Depolymerization (GO:1901880)	23-May	0.03393589	0.809776596	0	0	3.162499139	10.69962682	LIMA1;MID1IP1;STMN2;FGF13;TRIM54	1618
GO_Biological_Process_2023	Negative Regulation Of Cell Population Proliferation (GO:0008285)	41/379	0.03465596	0.809776596	0	0	1.387932296	4.666624726	PTPRU;CEBPA;IFITM1;MAGED1;GSTP1;HPN;IFI35;FOXO4;TBRG1;ADGRG1;ADAMTS1;CLMN;LMNA;PDPN;PIM2;SLC16A2;S100A11;H2AC8;TGFB1;CDKN2A;NOS3;TESC;TINF2;KDF1;EIF2AK2;LDOC1;IFNLR1;SMAD6;TENT5B;SULT2B1;PARP10;BMP4;KAT2B;CLDN3;CDK6;MYO1C;DLG3;WNK2;IRF1;EPPK1;NODAL	1618
GO_Biological_Process_2023	Carboxylic Acid Transmembrane Transport (GO:1905039)	Jul-39	0.034920605	0.809776596	0	0	2.491658908	8.358713869	SLC23A2;SLC16A1;SLC6A8;SLC7A8;ABCC5;SLC6A13;SLC36A4	1618
GO_Biological_Process_2023	acetyl-CoA Metabolic Process (GO:0006084)	16-Apr	0.035349823	0.809776596	0	0	3.793886824	12.68092214	PMVK;MVD;ACSS1;ACAT1	1618
GO_Biological_Process_2023	Chondroitin Sulfate Metabolic Process (GO:0030204)	16-Apr	0.035349823	0.809776596	0	0	3.793886824	12.68092214	UGDH;CHST7;DSEL;CHST15	1618
GO_Biological_Process_2023	Glycoprotein Catabolic Process (GO:0006516)	16-Apr	0.035349823	0.809776596	0	0	3.793886824	12.68092214	FBXO2;FBXO17;NCCRP1;FBXO44	1618
GO_Biological_Process_2023	Negative Regulation Of Release Of Cytochrome C From Mitochondria (GO:0090201)	16-Apr	0.035349823	0.809776596	0	0	3.793886824	12.68092214	PRKN;PSMD10;PPIF;CLU	1618
GO_Biological_Process_2023	Prostanoid Metabolic Process (GO:0006692)	16-Apr	0.035349823	0.809776596	0	0	3.793886824	12.68092214	GSTM1;HPGD;GSTP1;CYP2S1	1618
GO_Biological_Process_2023	Regulation Of Plasminogen Activation (GO:0010755)	16-Apr	0.035349823	0.809776596	0	0	3.793886824	12.68092214	HPN;SERPINE1;PLAUR;S100A10	1618
GO_Biological_Process_2023	Regulation Of Response To Cytokine Stimulus (GO:0060759)	16-Apr	0.035349823	0.809776596	0	0	3.793886824	12.68092214	IRAK1;IRAK2;PARP9;TLE5	1618
GO_Biological_Process_2023	Reverse Cholesterol Transport (GO:0043691)	16-Apr	0.035349823	0.809776596	0	0	3.793886824	12.68092214	SCARB1;LIPC;LIPG;CLU	1618
GO_Biological_Process_2023	Negative Regulation Of Cell-Matrix Adhesion (GO:0001953)	Jun-31	0.035460087	0.809776596	0	0	2.733052109	9.126610762	DMTN;CDKN2A;NEXMIF;SERPINE1;CASK;PLET1	1618
GO_Biological_Process_2023	Positive Regulation Of Proteolysis Involved In Protein Catabolic Process (GO:1903052)	Jun-31	0.035460087	0.809776596	0	0	2.733052109	9.126610762	PRKN;FMR1;LAPTM5;CCDC22;CLU;CTSC	1618
GO_Biological_Process_2023	Heart Development (GO:0007507)	21/171	0.03598649	0.809776596	0	0	1.598296807	5.313716242	TGFB1;INSR;PDGFB;CCM2L;CRIP1;POU6F1;GLI2;BMP4;KAT2B;APELA;PDLIM3;FGF8;ERBB3;GPC3;ALPK3;TNNI3;TDGF1;PDLIM4;MYH6;PDLIM7;KDM6A	1618
GO_Biological_Process_2023	Potassium Ion Transport (GO:0006813)	16/122	0.037071209	0.809776596	0	0	1.721998445	5.673837892	KCNK5;KCNH3;ABCC8;KCNJ12;KCNK12;HPN;SLC1A3;PKD2L1;KCNAB3;SLC9A6;SLC9A7;KCNQ2;KCNN1;KCNN2;KCNK1;HCN2	1618
GO_Biological_Process_2023	L-alpha-amino Acid Transmembrane Transport (GO:1902475)	Jul-40	0.039480952	0.809776596	0	0	2.416022422	7.808432125	SLC7A8;PRAF2;SLC1A3;SLC1A6;SLC25A12;SLC36A4;SLC7A3	1618
GO_Biological_Process_2023	Cell Morphogenesis Involved In Differentiation (GO:0000904)	24-May	0.040103106	0.809776596	0	0	2.995888668	9.635681213	CLDN3;OPHN1;METTL3;DACT2;GRHL2	1618
GO_Biological_Process_2023	Lipid Translocation (GO:0034204)	24-May	0.040103106	0.809776596	0	0	2.995888668	9.635681213	ATP8B3;ATP8A1;TMEM30B;ATP11C;ATP11A	1618
GO_Biological_Process_2023	Secondary Alcohol Biosynthetic Process (GO:1902653)	24-May	0.040103106	0.809776596	0	0	2.995888668	9.635681213	NSDHL;PMVK;MVD;LBR;TM7SF2	1618
GO_Biological_Process_2023	Positive Regulation Of Inflammatory Response (GO:0050729)	14/104	0.040542305	0.809776596	0	0	1.773954004	5.686248623	CEBPA;SERPINE1;IFI35;NLRC4;MAPK13;PYCARD;NFKBIA;MYO1C;IL23A;EHHADH;NINJ1;NAPEPLD;ZP3;TLR2	1618
GO_Biological_Process_2023	Gluconeogenesis (GO:0006094)	Jun-32	0.040761672	0.809776596	0	0	2.627791563	8.408967327	SLC25A1;PFKFB1;KRT17;PGAM2;PGK1;SLC25A12	1618
GO_Biological_Process_2023	Branched-Chain Amino Acid Transport (GO:0015803)	10-Mar	0.041199425	0.809776596	0	0	4.876160991	15.5516913	SLC43A2;SLC7A8;SLC6A15	1618
GO_Biological_Process_2023	Diol Metabolic Process (GO:0034311)	10-Mar	0.041199425	0.809776596	0	0	4.876160991	15.5516913	NAAA;PLPP2;SGPP1	1618
GO_Biological_Process_2023	Negative Regulation Of Oxidoreductase Activity (GO:0051354)	10-Mar	0.041199425	0.809776596	0	0	4.876160991	15.5516913	PRKN;OXA1L;MT3	1618
GO_Biological_Process_2023	Negative Regulation Of Pathway-Restricted SMAD Protein Phosphorylation (GO:0060394)	10-Mar	0.041199425	0.809776596	0	0	4.876160991	15.5516913	PMEPA1;SMAD6;SMAD7	1618
GO_Biological_Process_2023	Negative Regulation Of Sodium Ion Transmembrane Transporter Activity (GO:2000650)	10-Mar	0.041199425	0.809776596	0	0	4.876160991	15.5516913	STK39;NEDD4L;PCSK9	1618
GO_Biological_Process_2023	Positive Regulation Of MHC Class II Biosynthetic Process (GO:0045348)	10-Mar	0.041199425	0.809776596	0	0	4.876160991	15.5516913	XBP1;RFXAP;TMEM106A	1618
GO_Biological_Process_2023	Positive Regulation Of Autophagy Of Mitochondrion (GO:1903599)	10-Mar	0.041199425	0.809776596	0	0	4.876160991	15.5516913	PRKN;SLC25A5;SLC25A4	1618
GO_Biological_Process_2023	Positive Regulation Of Dendrite Development (GO:1900006)	10-Mar	0.041199425	0.809776596	0	0	4.876160991	15.5516913	COBL;LRP8;ZDHHC15	1618
GO_Biological_Process_2023	Positive Regulation Of Protein Depolymerization (GO:1901881)	10-Mar	0.041199425	0.809776596	0	0	4.876160991	15.5516913	SEMA5A;STMN2;PDXP	1618
GO_Biological_Process_2023	Positive Regulation Of Toll-Like Receptor 4 Signaling Pathway (GO:0034145)	10-Mar	0.041199425	0.809776596	0	0	4.876160991	15.5516913	EHHADH;NINJ1;IFI35	1618
GO_Biological_Process_2023	Regulation Of Chromatin Binding (GO:0035561)	10-Mar	0.041199425	0.809776596	0	0	4.876160991	15.5516913	DTX3L;GMNN;PARP9	1618
GO_Biological_Process_2023	Regulation Of Gene Expression By Genomic Imprinting (GO:0006349)	10-Mar	0.041199425	0.809776596	0	0	4.876160991	15.5516913	MECP2;DNMT3L;PCGF5	1618
GO_Biological_Process_2023	Regulation Of Triglyceride Catabolic Process (GO:0010896)	10-Mar	0.041199425	0.809776596	0	0	4.876160991	15.5516913	SORL1;PLIN5;PNPLA2	1618
GO_Biological_Process_2023	Signal Release (GO:0023061)	10-Mar	0.041199425	0.809776596	0	0	4.876160991	15.5516913	ABCC4;PORCN;SLC44A4	1618
GO_Biological_Process_2023	Regulation Of MAP Kinase Activity (GO:0043405)	15/114	0.041493693	0.809776596	0	0	1.728104501	5.499198073	TGFB1;PLA2G1B;INSR;GSTP1;PDGFB;RASGRP1;SORL1;BMP4;IRAK1;PDGFC;ERP29;SPRY3;SPRY1;PPEF2;TDGF1	1618
GO_Biological_Process_2023	Interferon-Mediated Signaling Pathway (GO:0140888)	Aug-49	0.041524422	0.809776596	0	0	2.222814725	7.071826247	IFITM3;HCK;IFITM1;IFI27;IRAK1;IFNGR2;IRF1;IFNLR1	1618
GO_Biological_Process_2023	Muscle Organ Development (GO:0007517)	Sep-58	0.042277383	0.809776596	0	0	2.092781675	6.620521162	TEAD4;TAGLN;EVC;MYMX;FHL1;DMD;MYH6;HBEGF;POU6F1	1618
GO_Biological_Process_2023	Positive Regulation Of Mitochondrion Organization (GO:0010822)	Sep-58	0.042277383	0.809776596	0	0	2.092781675	6.620521162	PYCARD;PRKN;BIK;PLAUR;PPIF;CHCHD10;PLD6;DCN;BOK	1618
GO_Biological_Process_2023	Positive Regulation Of Type II Interferon Production (GO:0032729)	Sep-58	0.042277383	0.809776596	0	0	2.092781675	6.620521162	PYCARD;MYDGF;IL23A;SLC11A1;LGALS9;ZP3;IL12RB1;RASGRP1;CD276	1618
GO_Biological_Process_2023	Regulation Of Neuron Death (GO:1901214)	Sep-58	0.042277383	0.809776596	0	0	2.092781675	6.620521162	PRKN;CHGA;EGLN3;SIGMAR1;PCSK9;TNFRSF1B;SNCB;CLU;SORL1	1618
GO_Biological_Process_2023	Regulation Of Phagocytosis (GO:0050764)	Sep-58	0.042277383	0.809776596	0	0	2.092781675	6.620521162	PYCARD;SCARB1;HCK;CAMK1D;SLC11A1;PLA2G5;IL2RG;MERTK;TLR2	1618
GO_Biological_Process_2023	Base Conversion Or Substitution Editing (GO:0016553)	17-Apr	0.043351763	0.809776596	0	0	3.501858736	10.99026118	RBM47;APOBEC2;METTL3;ADAD2	1618
GO_Biological_Process_2023	Carbohydrate Derivative Catabolic Process (GO:1901136)	17-Apr	0.043351763	0.809776596	0	0	3.501858736	10.99026118	FBXO2;FBXO17;NCCRP1;FBXO44	1618
GO_Biological_Process_2023	Cellular Response To Unfolded Protein (GO:0034620)	17-Apr	0.043351763	0.809776596	0	0	3.501858736	10.99026118	PRKN;BAG3;HSPB8;OPTN	1618
GO_Biological_Process_2023	Central Nervous System Neuron Development (GO:0021954)	17-Apr	0.043351763	0.809776596	0	0	3.501858736	10.99026118	ATP7A;B4GALT6;GBA2;B4GALT5	1618
GO_Biological_Process_2023	Long-Chain fatty-acyl-CoA Biosynthetic Process (GO:0035338)	17-Apr	0.043351763	0.809776596	0	0	3.501858736	10.99026118	ACSL1;ACSL5;ACSL4;ELOVL7	1618
GO_Biological_Process_2023	Myeloid Cell Activation Involved In Immune Response (GO:0002275)	17-Apr	0.043351763	0.809776596	0	0	3.501858736	10.99026118	PYCARD;MYO1C;EHHADH;IFI35	1618
GO_Biological_Process_2023	Nicotinamide Nucleotide Metabolic Process (GO:0046496)	17-Apr	0.043351763	0.809776596	0	0	3.501858736	10.99026118	KRT17;NOCT;IDH2;GPD1L	1618
GO_Biological_Process_2023	Regulation Of Oxidative Phosphorylation (GO:0002082)	17-Apr	0.043351763	0.809776596	0	0	3.501858736	10.99026118	SHMT2;UQCC2;PPIF;ATP7A	1618
GO_Biological_Process_2023	Regulation Of Ubiquitin Protein Ligase Activity (GO:1904666)	17-Apr	0.043351763	0.809776596	0	0	3.501858736	10.99026118	MAD2L2;RPS7;RPL11;RPL17	1618
GO_Biological_Process_2023	Regulation Of Release Of Cytochrome C From Mitochondria (GO:0090199)	Jul-41	0.044413042	0.809776596	0	0	2.344835141	7.302337452	PRKN;PSMD10;PYCARD;BIK;PLAUR;PPIF;CLU	1618
GO_Biological_Process_2023	Response To Cytokine (GO:0034097)	16/125	0.044839096	0.809776596	0	0	1.674329107	5.198247444	IFITM3;IGBP1;IFITM1;ANXA1;MME;SHMT2;SLC11A1;EIF2AK2;IFNLR1;TLE5;IRAK1;IRAK2;TIMP2;LGALS9;TIMP1;SHFL	1618
GO_Biological_Process_2023	Embryonic Organ Development (GO:0048568)	Nov-77	0.045043799	0.809776596	0	0	1.899605891	5.889006138	TEAD4;APELA;FGF8;COL2A1;TGFB1;RPL10;THPO;ESRRB;PDGFB;COBL;GLI2	1618
GO_Biological_Process_2023	Actin Filament Bundle Assembly (GO:0051017)	Jun-33	0.046537782	0.809776596	0	0	2.530328095	7.761758104	LIMA1;DMTN;SHROOM2;PDXP;PLS3;PLS1	1618
GO_Biological_Process_2023	Positive Regulation Of Ion Transmembrane Transporter Activity (GO:0032414)	Jun-33	0.046537782	0.809776596	0	0	2.530328095	7.761758104	WNK2;WNK3;STK39;GLRX;DMD;ATP1B1	1618
GO_Biological_Process_2023	Positive Regulation Of Nitrogen Compound Metabolic Process (GO:0051173)	Jun-33	0.046537782	0.809776596	0	0	2.530328095	7.761758104	NFKBIA;TGFB1;HPN;PDGFB;KLF2;TMEM106A	1618
GO_Biological_Process_2023	Myotube Differentiation (GO:0014902)	25-May	0.046906187	0.809776596	0	0	2.845939244	8.707451909	ADAMTS15;MYMX;SIX4;NOS1;JAM2	1618
GO_Biological_Process_2023	Negative Regulation Of Proteolysis Involved In Protein Catabolic Process (GO:1903051)	25-May	0.046906187	0.809776596	0	0	2.845939244	8.707451909	OPHN1;RPS7;RPL11;RPL17;TAF1	1618
GO_Biological_Process_2023	Negative Regulation Of Response To Wounding (GO:1903035)	25-May	0.046906187	0.809776596	0	0	2.845939244	8.707451909	CLDN3;SERPINE1;CASK;OCRL;EPPK1	1618
GO_Biological_Process_2023	Positive Regulation Of Peptidase Activity (GO:0010952)	25-May	0.046906187	0.809776596	0	0	2.845939244	8.707451909	CLDN4;CLDN3;PSME1;PSME2;PRSS22	1618
GO_Biological_Process_2023	Regulation Of Double-Strand Break Repair Via Nonhomologous End Joining (GO:2001032)	25-May	0.046906187	0.809776596	0	0	2.845939244	8.707451909	MAD2L2;SHLD1;WAS;SETMAR;USP51	1618
GO_Biological_Process_2023	Regulation Of Ubiquitin-Dependent Protein Catabolic Process (GO:2000058)	Jul-42	0.049724293	0.809776596	0	0	2.277715705	6.836020834	RPS7;RPL11;LAPTM5;CCDC22;CLU;RPL17;TAF1	1618
GO_Biological_Process_2023	Skeletal Muscle Tissue Development (GO:0007519)	Jul-42	0.049724293	0.809776596	0	0	2.277715705	6.836020834	IGSF8;MYLK2;SVIL;SIX4;SIX1;DMD;MYORG	1618
