## Supplementary Table: S8 for "CHD8 orchestrates chromatin landscapes during early female neuronal differentiation"

Gene	Gene_Name	SFARI_Category	log2FoldChange_KO_vs_WT	Adjusted_P_value	baseMean	Direction	Chromosome	SFARI_Genetic_Category	SFARI_Number_of_Reports
RLIM	Ring finger protein, LIM domain interacting	Syndromic	-2.515207115	1.63E-31	3514.144768	Downregulated	X	Rare Single Gene Mutation, Syndromic	7
DMD	dystrophin (muscular dystrophy, Duchenne and Becker types)	Syndromic	-1.784546406	6.69E-19	1999.580055	Downregulated	X	Rare Single Gene Mutation, Syndromic, Genetic Association, Functional	57
PHF8	PHD finger protein 8	Syndromic	-1.036468605	8.81E-17	1359.947527	Downregulated	X	Rare Single Gene Mutation, Syndromic, Functional	19
HDAC8	histone deacetylase 8	Syndromic	-1.378016954	1.72E-13	169.7768358	Downregulated	X	Rare Single Gene Mutation, Syndromic, Genetic Association	13
ZBTB18	zinc finger and BTB domain containing 18	Syndromic	0.911187955	3.22E-13	1185.476395	Upregulated	1	Rare Single Gene Mutation, Syndromic, Functional	17
SMC1A	structural maintenance of chromosomes 1A	Syndromic	-0.848756122	6.55E-13	5855.438206	Downregulated	X	Rare Single Gene Mutation, Syndromic	21
CAMK2B	calcium/calmodulin dependent protein kinase II beta	Syndromic	-1.318284157	1.96E-09	920.8772497	Downregulated	7	Rare Single Gene Mutation, Syndromic	15
OCRL	oculocerebrorenal syndrome of Lowe	Syndromic	-0.826820833	5.46E-09	1858.419229	Downregulated	X	Rare Single Gene Mutation, Syndromic	11
ACY1	aminoacylase 1	Syndromic	0.568043196	1.54E-08	1575.78078	Upregulated	3	Rare Single Gene Mutation, Syndromic	13
TAF1	TATA-box binding protein associated factor 1	Syndromic	-0.921413175	2.64E-08	4911.86174	Downregulated	X	Rare Single Gene Mutation, Syndromic	18
AP1S2	adaptor related protein complex 1 sigma 2 subunit	Syndromic	-1.2367113	1.62E-06	1070.133758	Downregulated	X	Rare Single Gene Mutation, Syndromic	8
HUWE1	HECT, UBA and WWE domain containing 1, E3 ubiquitin protein ligase	Syndromic	-1.000336958	4.18E-06	16383.40921	Downregulated	X	Rare Single Gene Mutation, Syndromic	30
TFE3	transcription factor binding to IGHM enhancer 3	Syndromic	-0.803588186	2.27E-05	3621.081654	Downregulated	X	Rare Single Gene Mutation, Syndromic	8
BRWD3	bromodomain and WD repeat domain containing 3	Syndromic	-0.852571142	3.58E-05	1861.773745	Downregulated	X	Rare Single Gene Mutation, Syndromic	11
ZMYM3	zinc finger MYM-type containing 3	Syndromic	-1.303095295	0.000217273	1527.191483	Downregulated	X	Rare Single Gene Mutation, Syndromic, Genetic Association	10
EEF1A2	Eukaryotic translation elongation factor 1 alpha 2	Syndromic	-0.998102533	0.000580833	44.0701469	Downregulated	20	Rare Single Gene Mutation, Syndromic	25
AHI1	Abelson helper integration site 1	Syndromic	0.754612329	0.000643015	593.0751766	Upregulated	6	Rare Single Gene Mutation, Syndromic, Genetic Association	25
GABRA3	Gamma-aminobutyric acid (GABA) A receptor, alpha 3	Syndromic	-0.921553193	0.001541465	45.47876165	Downregulated	X	Rare Single Gene Mutation, Syndromic	3
TET3	tet methylcytosine dioxygenase 3	Syndromic	0.538070668	0.00535952	862.5962534	Upregulated	2	Rare Single Gene Mutation, Syndromic	10
SYT1	synaptotagmin 1	Syndromic	0.858996155	0.035785719	38.73128965	Upregulated	12	Rare Single Gene Mutation, Syndromic	14
HNRNPH2	heterogeneous nuclear ribonucleoprotein H2	Tier 1	-1.419825772	5.45E-22	2663.065679	Downregulated	X	Rare Single Gene Mutation, Syndromic	22
PCCB	propionyl-CoA carboxylase beta subunit	Tier 1	-1.768077799	1.83E-17	442.3708995	Downregulated	3	Rare Single Gene Mutation, Syndromic	12
EBF3	early B-cell factor 3	Tier 1	3.663373034	9.83E-15	55.41851024	Upregulated	10	Rare Single Gene Mutation, Syndromic, Functional	29
FMR1	fragile X messenger ribonucleoprotein 1	Tier 1	-1.174786005	4.75E-14	3884.178493	Downregulated	X	Rare Single Gene Mutation, Syndromic, Genetic Association, Functional	78
SLC9A6	solute carrier family 9 (sodium/hydrogen exchanger), member 6	Tier 1	-1.293463083	3.37E-13	566.5466529	Downregulated	X	Rare Single Gene Mutation, Syndromic, Functional	24
CDKL5	cyclin-dependent kinase-like 5	Tier 1	-1.469142976	1.35E-10	307.4224864	Downregulated	X	Rare Single Gene Mutation, Syndromic, Functional	67
IQSEC2	IQ motif and Sec7 domain 2	Tier 1	-1.563897961	2.51E-10	118.5550724	Downregulated	X	Rare Single Gene Mutation, Syndromic, Functional	62
CELF4	CUGBP, Elav-like family member 4	Tier 1	-1.311142417	4.73E-10	443.8234978	Downregulated	18	Rare Single Gene Mutation, Functional	16
CASK	calcium/calmodulin dependent serine protein kinase	Tier 1	-1.217347782	1.34E-09	1389.945662	Downregulated	X	Rare Single Gene Mutation, Syndromic, Functional	32
MECP2	Methyl CpG binding protein 2	Tier 1	-0.76084812	2.68E-09	840.2799576	Downregulated	X	Rare Single Gene Mutation, Syndromic, Functional	164
KDM5C	lysine demethylase 5C	Tier 1	-0.70448699	5.44E-09	7279.640368	Downregulated	X	Rare Single Gene Mutation, Syndromic, Functional	55
PTCHD1	patched domain containing 1	Tier 1	-2.869163116	1.03E-08	14.80474951	Downregulated	X	Rare Single Gene Mutation, Genetic Association, Functional	26
NEXMIF	neurite extension and migration factor	Tier 1	-2.173014931	1.68E-06	819.1222178	Downregulated	X	Rare Single Gene Mutation, Syndromic, Functional	41
KATNAL2	Katanin p60 subunit A-like 2	Tier 1	0.837165983	2.34E-06	235.4526991	Upregulated	18	Rare Single Gene Mutation, Functional	20
SMARCA1	SNF2 related chromatin remodeling ATPase 1	Tier 1	-1.545065025	2.60E-06	195.7810321	Downregulated	X	Rare Single Gene Mutation, Syndromic	5
MBD5	Methyl-CpG binding domain protein 5	Tier 1	0.640015292	3.21E-06	475.3750864	Upregulated	2	Rare Single Gene Mutation, Syndromic, Functional	52
ARHGEF9	Cdc42 guanine nucleotide exchange factor (GEF) 9	Tier 1	-1.206186694	4.46E-06	51.19494849	Downregulated	X	Rare Single Gene Mutation, Syndromic	24
KANSL1	KAT8 regulatory NSL complex subunit 1	Tier 1	0.538769436	5.01E-06	3591.269078	Upregulated	17	Rare Single Gene Mutation, Syndromic, Functional	14
SMARCA2	SWI/SNF related, matrix associated, actin dependent regulator of chromatin, subfamily a, member 2	Tier 1	1.230216844	7.63E-06	422.3954599	Upregulated	9	Rare Single Gene Mutation, Syndromic, Genetic Association	32
VEZF1	vascular endothelial zinc finger 1	Tier 1	0.758537863	8.57E-06	1914.433528	Upregulated	17	Rare Single Gene Mutation	4
SYN1	Synapsin 1	Tier 1	-1.072981433	1.54E-05	262.3065085	Downregulated	X	Rare Single Gene Mutation, Functional	33
ATRX	alpha thalassemia/mental retardation syndrome X-linked	Tier 1	-1.052439244	3.47E-05	6174.560913	Downregulated	X	Rare Single Gene Mutation, Syndromic, Functional	44
TCF4	Transcription factor 4	Tier 1	0.685557881	4.34E-05	1436.83488	Upregulated	18	Rare Single Gene Mutation, Syndromic, Genetic Association, Functional	84
MED13L	Mediator complex subunit 13-like	Tier 1	0.606807613	0.000114517	3737.112131	Upregulated	12	Rare Single Gene Mutation, Syndromic, Functional	63
USP9X	ubiquitin specific peptidase 9 X-linked	Tier 1	-0.845732305	0.000137106	12231.99284	Downregulated	X	Rare Single Gene Mutation, Syndromic, Functional	23
PTK7	Protein tyrosine kinase 7 (inactive)	Tier 1	0.814830777	0.000177449	8955.871179	Upregulated	6	Rare Single Gene Mutation	10
KCNQ2	potassium voltage-gated channel subfamily Q member 2	Tier 1	-1.09044745	0.000277329	83.43463948	Downregulated	20	Rare Single Gene Mutation, Syndromic, Genetic Association, Functional	72
ALDH5A1	aldehyde dehydrogenase 5 family, member A1 (succinate-semialdehyde dehydrogenase )	Tier 1	-0.74342097	0.000772542	685.8551348	Downregulated	6	Rare Single Gene Mutation, Syndromic, Functional	22
RFX3	regulatory factor X3	Tier 1	0.630883365	0.002326264	967.1144681	Upregulated	9	Rare Single Gene Mutation, Syndromic, Functional	14
AUTS2	activator of transcription and developmental regulatorAUTS2	Tier 1	0.626655144	0.00285801	1554.151097	Upregulated	7	Rare Single Gene Mutation, Syndromic, Genetic Association, Functional	84
RELN	Reelin	Tier 1	0.815015634	0.003347406	120.0309897	Upregulated	7	Rare Single Gene Mutation, Syndromic, Genetic Association, Functional	69
DMPK	dystrophia myotonica-protein kinase	Tier 1	0.614887712	0.00574945	318.6962975	Upregulated	19	Rare Single Gene Mutation, Syndromic, Functional	15
SYNGAP1	synaptic Ras GTPase activating protein 1	Tier 1	0.581693698	0.009605185	1069.10919	Upregulated	6	Rare Single Gene Mutation, Syndromic, Functional	132
SCN1A	sodium channel, voltage-gated, type I, alpha subunit	Tier 1	0.862972984	0.010485521	57.34371842	Upregulated	2	Rare Single Gene Mutation, Syndromic, Genetic Association, Functional	119
CHD8	chromodomain helicase DNA binding protein 8	Tier 1	-0.561268926	0.015492417	6248.626866	Downregulated	14	Rare Single Gene Mutation, Syndromic, Functional	144
TEK	TEKreceptortyrosine kinase	Tier 1	0.647185138	0.016240524	171.4302714	Upregulated	9	Rare Single Gene Mutation	5
MEIS2	Meis homeobox 2	Tier 1	1.029397351	0.02238457	979.5448037	Upregulated	15	Rare Single Gene Mutation, Syndromic	16
ANK2	Ankyrin 2, neuronal	Tier 1	0.51218227	0.023380111	1660.662638	Upregulated	4	Rare Single Gene Mutation, Functional	45
PPP1R9B	protein phosphatase 1 regulatory subunit 9B	Tier 1	0.631545543	0.025721683	1089.517926	Upregulated	17	Rare Single Gene Mutation	7
TSC1	tuberous sclerosis 1	Tier 1	0.510658866	0.026696391	2021.099448	Upregulated	9	Rare Single Gene Mutation, Syndromic, Functional	41
BCL11A	B-cell CLL/lymphoma 11A (zinc finger protein)	Tier 1	-0.583508937	0.044961314	235.3935383	Downregulated	2	Rare Single Gene Mutation, Syndromic, Genetic Association, Functional	34
OFD1	OFD1, centriole and centriolar satellite protein	Tier 2	-0.997195908	2.98E-21	1139.139798	Downregulated	X	Rare Single Gene Mutation, Syndromic	8
AR	androgen receptor	Tier 2	-3.112648325	3.06E-17	70.63664513	Downregulated	X	Rare Single Gene Mutation, Genetic Association, Functional	10
MAOA	monoamine oxidase A	Tier 2	-1.241138383	4.77E-17	1673.415986	Downregulated	X	Rare Single Gene Mutation, Syndromic, Genetic Association, Functional	23
CDK16	cyclin dependent kinase 16	Tier 2	-0.841080618	2.26E-16	4006.50118	Downregulated	X	Rare Single Gene Mutation	3
SLC6A8	solute carrier family 6 (neurotransmitter transporter, creatine), member 8	Tier 2	-1.770058971	3.73E-15	3828.147973	Downregulated	X	Rare Single Gene Mutation, Syndromic, Functional	28
MYO5C	myosin VC	Tier 2	-1.541189079	4.92E-15	362.1801653	Downregulated	15	Rare Single Gene Mutation	7
TMLHE	trimethyllysine hydroxylase, epsilon	Tier 2	-3.151464252	6.55E-13	68.70559383	Downregulated	X	Rare Single Gene Mutation, Genetic Association, Functional	11
TBL1X	transducin (beta)-like 1X-linked	Tier 2	-1.203962047	6.96E-11	4561.762615	Downregulated	X	Genetic Association	1
WNK3	WNK lysine deficient protein kinase 3	Tier 2	-1.431561693	2.98E-09	800.113235	Downregulated	X	Rare Single Gene Mutation	9
DIXDC1	DIX domain containing 1	Tier 2	1.057877903	5.77E-09	481.5350027	Upregulated	11	Rare Single Gene Mutation, Functional	6
ACAP2	ArfGAP with coiled-coil, ankyrin repeat and PH domains 2	Tier 2	0.681559495	1.78E-08	2879.668788	Upregulated	3	Rare Single Gene Mutation, Functional	5
DUSP15	dual specificity phosphatase 15	Tier 2	1.711474119	4.16E-08	35.37596023	Upregulated	20	Rare Single Gene Mutation, Genetic Association	7
KDM6A	lysine demethylase 6A	Tier 2	-0.531209813	1.13E-07	2993.489289	Downregulated	X	Rare Single Gene Mutation, Syndromic	17
CD99L2	CD99 molecule like 2	Tier 2	-1.3135149	1.27E-07	338.9191029	Downregulated	X	Genetic Association	1
CPZ	carboxypeptidase Z	Tier 2	1.777146447	4.17E-07	108.9692856	Upregulated	4	Rare Single Gene Mutation	5
PTPRT	protein tyrosine phosphatase, receptor type, T	Tier 2	2.197778303	4.69E-07	108.0288061	Upregulated	20	Rare Single Gene Mutation, Functional	13
SLC7A3	Solute carrier family 7 (cationic amino acid transporter, y+ system), member 3	Tier 2	-1.853883803	8.54E-07	4196.054425	Downregulated	X	Rare Single Gene Mutation	3
PLCD4	phospholipase C delta 4	Tier 2	2.342714147	2.00E-06	195.7645842	Upregulated	2	Rare Single Gene Mutation	5
BCAS1	breast carcinoma amplified sequence 1	Tier 2	-1.534526858	3.11E-06	124.3471961	Downregulated	20	Rare Single Gene Mutation	6
AGAP1	ArfGAP with GTPase domain, ankyrin repeat and PH domain 1	Tier 2	0.61257692	3.85E-06	1760.163604	Upregulated	2	Rare Single Gene Mutation	10
SIN3B	SIN3 transcription regulator family member B	Tier 2	-0.576651369	3.86E-06	3924.555814	Downregulated	19	Rare Single Gene Mutation, Syndromic, Functional	9
NOTCH1	notch receptor 1	Tier 2	0.788979392	4.25E-06	2245.461955	Upregulated	9	Rare Single Gene Mutation, Functional	13
OPHN1	oligophrenin 1	Tier 2	-1.01688958	5.69E-06	102.5452929	Downregulated	X	Rare Single Gene Mutation, Syndromic	23
DLG3	discs large MAGUK scaffold protein 3	Tier 2	-1.231802329	1.05E-05	738.1171516	Downregulated	X	Rare Single Gene Mutation, Functional	16
GRIP1	glutamate receptor interacting protein 1	Tier 2	1.235519105	1.24E-05	495.3691226	Upregulated	12	Rare Single Gene Mutation	17
SH3RF3	SH3 domain containing ring finger 3	Tier 2	1.416527574	1.75E-05	59.5458665	Upregulated	2	Rare Single Gene Mutation, Functional	6
CCNG1	cyclin G1	Tier 2	0.913518797	2.00E-05	17348.51267	Upregulated	5	Rare Single Gene Mutation	2
CNKSR2	connector enhancer of kinase suppressor of Ras 2	Tier 2	-1.181284028	2.03E-05	59.55848183	Downregulated	X	Rare Single Gene Mutation, Syndromic, Functional	18
RPL10	ribosomal protein L10	Tier 2	-0.612788863	4.46E-05	45372.45364	Downregulated	X	Rare Single Gene Mutation, Syndromic	14
KATNAL1	katanin catalytic subunit A1 like 1	Tier 2	0.947098435	5.51E-05	200.4126988	Upregulated	13	Rare Single Gene Mutation, Functional	4
ANKS1B	ankyrin repeat and sterile alpha motif domain containing 1B	Tier 2	1.402314777	5.63E-05	140.6963608	Upregulated	12	Rare Single Gene Mutation, Syndromic, Functional	9
RAB11FIP5	RAB11 family interacting protein 5	Tier 2	-1.200615788	6.36E-05	778.1296684	Downregulated	2	Rare Single Gene Mutation, Functional	6
CMPK2	cytidine/uridine monophosphate kinase 2	Tier 2	-1.867332344	6.93E-05	21.14953655	Downregulated	2	Rare Single Gene Mutation	4
FAM98C	family with sequence similarity 98 member C	Tier 2	-0.571122904	7.24E-05	480.8728585	Downregulated	19	Rare Single Gene Mutation	4
PPM1D	protein phosphatase, Mg2+/Mn2+ dependent 1D	Tier 2	0.764563796	8.63E-05	1087.451875	Upregulated	17	Rare Single Gene Mutation, Syndromic	13
CACNA1B	calcium voltage-gated channel subunit alpha1 B	Tier 2	-0.975223111	8.82E-05	472.8330706	Downregulated	9	Rare Single Gene Mutation, Syndromic, Genetic Association	16
PLAUR	Plasminogen activator, urokinase receptor	Tier 2	-1.481951906	0.000113618	104.8612708	Downregulated	19	Rare Single Gene Mutation, Genetic Association	3
CACNA2D1	calcium voltage-gated channel auxiliary subunit alpha2delta 1	Tier 2	0.834225282	0.000115398	213.0951036	Upregulated	7	Rare Single Gene Mutation, Syndromic	10
EXOC6B	exocyst complex component 6B	Tier 2	0.504233274	0.00012565	1727.818502	Upregulated	2	Rare Single Gene Mutation	5
YEATS2	YEATS domain containing 2	Tier 2	0.506971202	0.000133714	3797.037957	Upregulated	3	Rare Single Gene Mutation, Genetic Association	5
ADA	adenosine deaminase	Tier 2	-0.832540464	0.000168698	263.7473904	Downregulated	20	Rare Single Gene Mutation, Genetic Association	8
ESRRB	estrogen-related receptor beta	Tier 2	-1.456685263	0.00019158	12564.58937	Downregulated	14	Rare Single Gene Mutation, Genetic Association	9
SEZ6L2	SEZ6L2 seizure related 6 homolog (mouse)-like 2	Tier 2	0.864489856	0.000201437	95.98993059	Upregulated	16	Rare Single Gene Mutation, Genetic Association	8
CPEB4	cytoplasmic polyadenylation element binding protein 4	Tier 2	0.738440437	0.000204515	869.6703698	Upregulated	5	Rare Single Gene Mutation, Functional	5
SACS	sacsin molecular chaperone	Tier 2	0.590683823	0.000255546	1266.252791	Upregulated	13	Rare Single Gene Mutation	12
EPPK1	epiplakin 1	Tier 2	-1.168014685	0.0002674	123.0098333	Downregulated	8	Rare Single Gene Mutation	11
GSTM1	glutathione S-transferase M1	Tier 2	-1.211344606	0.000285995	1470.952608	Downregulated	1	Genetic Association	3
TSPAN17	tetraspanin 17	Tier 2	-1.33481858	0.000322752	426.5889453	Downregulated	5	Rare Single Gene Mutation	4
KAT2B	K(lysine) acetyltransferase 2B	Tier 2	-1.13779075	0.000330753	2220.315815	Downregulated	3	Rare Single Gene Mutation, Functional	8
SYNJ1	synaptojanin 1	Tier 2	0.594666001	0.000359057	881.1973039	Upregulated	21	Rare Single Gene Mutation	3
MBD6	Methyl-CpG binding domain protein 6	Tier 2	0.641751386	0.00036882	2226.721315	Upregulated	12	Rare Single Gene Mutation	4
TSPAN7	tetraspanin 7	Tier 2	-1.068830604	0.000373548	600.2093831	Downregulated	X	Rare Single Gene Mutation, Functional	12
SEMA5A	sema domain, seven thrombospondin repeats (type 1 and type 1-like), transmembrane domain (TM) and short cytoplasmic domain, (semaphorin) 5A	Tier 2	-0.99500475	0.000442742	139.8087112	Downregulated	5	Rare Single Gene Mutation, Genetic Association, Functional	23
SLC25A27	solute carrier family 25 member 27	Tier 2	0.558434214	0.000537792	262.8821964	Upregulated	6	Genetic Association	1
ZFYVE26	zinc finger FYVE-type containing 26	Tier 2	0.572505044	0.000601469	2340.402422	Upregulated	14	Rare Single Gene Mutation	7
DDHD2	DDHD domain containing 2	Tier 2	-0.594556825	0.000669704	1058.779673	Downregulated	8	Rare Single Gene Mutation, Genetic Association, Functional	8
NFIB	nuclear factor I B	Tier 2	-1.19510535	0.000730776	361.7580046	Downregulated	9	Rare Single Gene Mutation, Syndromic	9
APBA2	amyloid beta (A4) precursor protein-binding, family A, member 2	Tier 2	1.080031994	0.001122068	243.8828033	Upregulated	15	Rare Single Gene Mutation	11
PRUNE2	prune homolog 2	Tier 2	0.582219542	0.001158321	1601.589216	Upregulated	9	Rare Single Gene Mutation, Syndromic	12
UBE2H	ubiquitin-conjugating enzyme E2H (UBC8 homolog, yeast)	Tier 2	0.654165307	0.00130238	1140.656182	Upregulated	7	Rare Single Gene Mutation, Genetic Association	3
PER2	period circadian clock 2	Tier 2	0.621549662	0.001604485	156.0796562	Upregulated	2	Rare Single Gene Mutation	9
CLN8	Ceroid-lipofuscinosis, neuronal 8 (epilepsy, progressive with mental retardation)	Tier 2	0.613942516	0.001705085	1135.525173	Upregulated	8	Rare Single Gene Mutation, Syndromic	9
PBX1	PBX homeobox 1	Tier 2	0.59792123	0.001876173	1579.139505	Upregulated	1	Rare Single Gene Mutation	10
ELOVL2	ELOVL fatty acid elongase 2	Tier 2	0.789520353	0.002004375	829.8969094	Upregulated	6	Rare Single Gene Mutation, Genetic Association	3
NFE2L3	nuclear factor, erythroid 2 like 3	Tier 2	1.006943135	0.002198618	41.70153199	Upregulated	7	Rare Single Gene Mutation	7
MAP4K4	mitogen-activated protein kinase kinase kinase kinase 4	Tier 2	0.546834152	0.002260849	8656.070841	Upregulated	2	Rare Single Gene Mutation, Syndromic	3
SERPINE1	serpin family E member 1	Tier 2	-0.998085328	0.002883298	220.9507152	Downregulated	7	Rare Single Gene Mutation, Genetic Association	4
MARK1	microtubule affinity regulating kinase 1	Tier 2	-0.718892704	0.003710257	474.3645907	Downregulated	1	Rare Single Gene Mutation, Genetic Association	12
UNC79	unc-79 homolog, NALCN channel complex subunit	Tier 2	0.844520568	0.003766018	46.59846682	Upregulated	14	Rare Single Gene Mutation, Functional	11
RAB39B	RAB39B, member RAS oncogene family	Tier 2	-0.87862837	0.004630972	119.279591	Downregulated	X	Rare Single Gene Mutation, Syndromic, Functional	19
LRRC4	leucine rich repeat containing 4	Tier 2	0.879889383	0.004702446	153.0387371	Upregulated	7	Rare Single Gene Mutation, Functional	6
CD276	CD276molecule	Tier 2	-0.515385165	0.004726917	1255.493321	Downregulated	15	Rare Single Gene Mutation	4
PRICKLE1	Prickle homolog 1 (Drosophila)	Tier 2	0.910100645	0.006631627	1148.177413	Upregulated	12	Rare Single Gene Mutation, Syndromic, Functional	7
FHIT	fragile histidine triad gene	Tier 2	1.084918742	0.006880088	38.06652182	Upregulated	3	Rare Single Gene Mutation, Genetic Association	12
PRKN	parkin RBR E3 ubiquitin protein ligase	Tier 2	-0.958414558	0.008269535	57.3475049	Downregulated	6	Rare Single Gene Mutation, Genetic Association, Functional	20
PLXNA3	plexin A3	Tier 2	-0.60555431	0.008350118	660.6065862	Downregulated	X	Rare Single Gene Mutation, Syndromic	12
SLC25A12	solute carrier family 25 (mitochondrial carrier, Aralar), member 12	Tier 2	-0.724702334	0.009998824	1075.735036	Downregulated	2	Rare Single Gene Mutation, Syndromic, Genetic Association, Functional	26
SHANK1	SH3 and multiple ankyrin repeat domains 1	Tier 2	-0.973249014	0.012099706	94.82359083	Downregulated	19	Rare Single Gene Mutation, Genetic Association	22
MED12L	mediator complex subunit 12L	Tier 2	-0.913728087	0.013066698	276.7402923	Downregulated	3	Rare Single Gene Mutation, Syndromic	8
HTR3A	5-hydroxytryptamine (serotonin) receptor 3A	Tier 2	-0.791167313	0.017070645	39.26025799	Downregulated	11	Rare Single Gene Mutation, Genetic Association, Functional	10
ANXA1	Annexin A1	Tier 2	-0.976242518	0.018096431	83.17029633	Downregulated	9	Rare Single Gene Mutation	2
GPR85	G protein-coupled receptor 85	Tier 2	0.672766453	0.018941053	45.30200492	Upregulated	7	Rare Single Gene Mutation, Genetic Association	7
NIPA1	non imprinted in Prader-Willi/Angelman syndrome 1	Tier 2	-0.665848665	0.02312714	124.4037103	Downregulated	15	Rare Single Gene Mutation	6
IMMP2L	IMP2 inner mitochondrial membrane peptidase-like (S. cerevisiae)	Tier 2	0.536221293	0.026129973	154.0090571	Upregulated	7	Rare Single Gene Mutation, Genetic Association, Functional	17
STK39	serine threonine kinase 39 (STE20/SPS1 homolog, yeast)	Tier 2	-0.614267942	0.02905063	634.3019067	Downregulated	2	Genetic Association	5
ADRB2	adrenergic, beta-2-, receptor, surface	Tier 2	0.706849378	0.037677186	112.8543623	Upregulated	5	Genetic Association	10
ATP1A3	ATPase Na+/K+ transporting subunit alpha 3	Tier 2	-0.60223483	0.047270376	1128.530232	Downregulated	19	Rare Single Gene Mutation, Syndromic, Functional	29
AHNAK	AHNAKnucleoprotein	Tier 2	-0.642438418	0.048968753	1555.579968	Downregulated	11	Rare Single Gene Mutation	9
FGF13	fibroblast growth factor 13	Tier 3	-2.716463927	6.76E-33	208.5348062	Downregulated	X	Rare Single Gene Mutation, Syndromic, Genetic Association	4
RIMS2	regulating synaptic membrane exocytosis 2	Tier 3	-1.183858624	3.28E-15	840.6020291	Downregulated	8	Rare Single Gene Mutation, Syndromic, Genetic Association	8
CUL4B	cullin 4B	Tier 3	-0.90764838	4.06E-12	10287.65965	Downregulated	X	Rare Single Gene Mutation	5
GSPT2	G1 to S phase transition 2	Tier 3	-1.455174144	4.16E-10	504.1589298	Downregulated	X	Rare Single Gene Mutation, Syndromic	5
PJA1	praja ring finger ubiquitin ligase 1	Tier 3	-1.705874185	1.00E-09	980.6227468	Downregulated	X	Syndromic	1
SSR4	signal sequence receptor subunit 4	Tier 3	-0.67693454	3.11E-09	1998.574166	Downregulated	X	Rare Single Gene Mutation, Syndromic	4
CHM	CHMRab escort protein	Tier 3	-0.956406465	7.74E-09	1292.812679	Downregulated	X	Rare Single Gene Mutation	8
USP27X	ubiquitin specific peptidase 27 X-linked	Tier 3	-0.654936397	2.46E-08	209.8812103	Downregulated	X	Rare Single Gene Mutation	7
MKRN1	makorin ring finger protein 1	Tier 3	-0.819518058	1.26E-07	16919.36181	Downregulated	7	Rare Single Gene Mutation, Functional	4
TSPYL2	TSPY like 2	Tier 3	-1.126995891	1.45E-07	646.9594717	Downregulated	X	Rare Single Gene Mutation, Functional	7
ZFX	zinc finger protein X-linked	Tier 3	-0.978119995	2.16E-07	1228.967491	Downregulated	X	Rare Single Gene Mutation, Syndromic	5
TCEAL1	transcription elongation factor A like 1	Tier 3	-2.276917853	5.30E-07	19.57862356	Downregulated	X	Rare Single Gene Mutation, Syndromic	5
ARHGAP30	Rho GTPase activating protein 30	Tier 3	-1.444906691	7.53E-07	288.1414484	Downregulated	1	Rare Single Gene Mutation	3
ZEB2	zinc finger E-box binding homeobox 2	Tier 3	2.018776293	1.04E-06	405.8873707	Upregulated	2	Rare Single Gene Mutation, Syndromic	9
CSNK1G1	casein kinase 1 gamma 1	Tier 3	0.62941001	1.16E-06	1903.245159	Upregulated	15	Rare Single Gene Mutation, Syndromic	3
BSN	bassoon presynaptic cytomatrix protein	Tier 3	-1.279562744	4.01E-06	81.39591326	Downregulated	3	Rare Single Gene Mutation, Genetic Association, Functional	12
MDGA1	MAM domain containing glycosylphosphatidylinositol anchor 1	Tier 3	1.41841641	4.18E-06	206.2486115	Upregulated	6	Rare Single Gene Mutation, Functional	8
MSRA	methionine sulfoxide reductase A	Tier 3	0.856889098	5.89E-06	321.839628	Upregulated	8	Rare Single Gene Mutation, Genetic Association, Functional	14
KCNN2	potassium calcium-activated channel subfamily N member 2	Tier 3	-0.84183923	8.72E-06	165.2343743	Downregulated	5	Rare Single Gene Mutation	5
PDHA1	pyruvate dehydrogenase E1 subunit alpha 1	Tier 3	-0.818252477	1.21E-05	9236.158746	Downregulated	X	Rare Single Gene Mutation, Genetic Association	8
ARHGEF2	Rho/Rac guanine nucleotide exchange factor 2	Tier 3	0.69864786	2.10E-05	3334.405227	Upregulated	1	Rare Single Gene Mutation, Syndromic	10
FRRS1L	ferric chelate reductase 1 like	Tier 3	1.771375299	2.35E-05	198.1917695	Upregulated	9	Rare Single Gene Mutation	2
KCNH5	potassium voltage-gated channel subfamily H member 5	Tier 3	2.013339122	4.08E-05	10.17200526	Upregulated	14	Rare Single Gene Mutation, Functional	6
LAS1L	LAS1 like ribosome biogenesis factor	Tier 3	-0.617441746	4.14E-05	4480.644139	Downregulated	X	Rare Single Gene Mutation, Syndromic	7
TRIM32	tripartite motif containing 32	Tier 3	0.734079785	4.33E-05	1162.590136	Upregulated	9	Rare Single Gene Mutation, Functional	5
IRX5	iroquois homeobox 5	Tier 3	1.970264091	7.97E-05	55.38728869	Upregulated	16	Rare Single Gene Mutation, Syndromic	3
NAA10	N-alpha-acetyltransferase 10, NatA catalytic subunit	Tier 3	-0.552869522	0.00010732	1466.829692	Downregulated	X	Rare Single Gene Mutation, Syndromic	14
ABL2	ABL proto-oncogene 2, non-receptor tyrosine kinase	Tier 3	0.529508969	0.000292505	4804.342995	Upregulated	1	Rare Single Gene Mutation, Functional	11
CDC42BPA	CDC42 binding protein kinase alpha	Tier 3	-0.562554143	0.000883454	1004.130203	Downregulated	1	Rare Single Gene Mutation, Functional	7
CBX4	chromobox 4	Tier 3	-1.038755364	0.001404894	162.5188385	Downregulated	17	Rare Single Gene Mutation	3
CDH2	cadherin 2	Tier 3	1.18388953	0.005533049	426.627428	Upregulated	18	Rare Single Gene Mutation, Syndromic	8
SLC23A1	solute carrier family 23 member 1	Tier 3	-1.002685633	0.006422039	560.9951555	Downregulated	5	Rare Single Gene Mutation	8
SYCE1	synaptonemal complex central element protein 1	Tier 3	-0.875947179	0.014456168	197.7553708	Downregulated	10	Rare Single Gene Mutation	3
ADGRL1	adhesion G protein-coupled receptor L1	Tier 3	-0.656110338	0.018589153	3260.910177	Downregulated	19	Rare Single Gene Mutation, Syndromic	6
EPHB1	EPH receptor B1	Tier 3	0.937776782	0.024482387	208.7063335	Upregulated	3	Rare Single Gene Mutation	11
DGKI	diacylglycerol kinase iota	Tier 3	0.647001949	0.026561147	136.405212	Upregulated	7	Rare Single Gene Mutation, Genetic Association	5
