## Supplementary Table: S11 for "CHD8 orchestrates chromatin landscapes during early female neuronal differentiation"

Gene_set	Term	Overlap	P-value	Adjusted P-value	Old P-value	Old Adjusted P-value	Odds Ratio	Combined Score	Genes	-log10P	-log10FDR
ENCODE_and_ChEA_Consensus_TFs_from_ChIP-X	ZBTB7A ENCODE	43/2184	0.0023695173087963	0.2345822135708397	0	0	1.6757350841503396	10.12993422910386	PXT1;CSTB;MIDN;SLC43A2;SLC44A2;RAB3D;MRPS34;DNAJC22;SNX33;CSAD;GLI1;FUOM;METTL21A;NAT14;PCSK4;ICAM1;ACTG1;PPP1R9B;RAB26;TBC1D17;GUSB;PDE8A;SAMD10;CENPT;TGFB1;AMFR;FBXO17;AGTRAP;KLHDC8B;ARID3A;NEAT1;SMAD6;FOSL1;CLCN6;CACNB3;KATNAL1;TRAF4;MYADM;PSME2;REEP6;LRP10;RAI14;PLEC	2.6253401145285107	0.6297049199309498
ENCODE_and_ChEA_Consensus_TFs_from_ChIP-X	KLF4 CHEA	21/987	0.0147361122038456	0.7247933214384772	0	0	1.7521925732412764	7.389791901346553	BCKDHA;CSTB;MIDN;TFAP2C;DSCC1;RAB3D;DNAJC22;ARID3A;ZBTB5;ACTG1;TAPBP;CREB3;CLCN6;KATNAL1;TCEA3;RLIM;MYBL2;GPD1L;TBC1D17;PDE8A;PLEC	1.831617080325465	0.13978581709142465
ENCODE_and_ChEA_Consensus_TFs_from_ChIP-X	USF2 ENCODE	20/965	0.0219634339829841	0.7247933214384772	0	0	1.7004477004477003	6.492949198971468	ZC3H10;CSTB;SLC20A1;CCDC103;AGTRAP;COMMD3;FAM214B;NEAT1;LRP8;ANKHD1;ACTG1;GOLGA2;RBM3;CLCN6;TEN1;TEF;CREBRF;PGP;TBC1D17;GUSB	1.6582997569693132	0.13978581709142465
ENCODE_and_ChEA_Consensus_TFs_from_ChIP-X	CTCF ENCODE	32/1790	0.0306561562897961	0.7587398681724543	0	0	1.4748946899117548	5.139892626644759	MIDN;CNTNAP1;RPL32;SLC43A2;MRPS34;DNAJC22;IBA57;CELF5;SNX33;AAAS;GLI1;FAM214B;METTL21A;ICAM1;PPP1R9B;RPS15;ZDHHC18;FGF8;DHX34;MGAT5B;INPP5E;SAMD10;ZC3H10;CIZ1;TGFB1;BTBD17;RSAD1;CACNB3;KIF26A;LRP10;FERMT3;PLEC	1.513482298495893	0.11990709522630519
ENCODE_and_ChEA_Consensus_TFs_from_ChIP-X	SPI1 ENCODE	27/1540	0.054996024184347	0.8869721426362521	0	0	1.4333660405705615	4.157470150776367	ANAPC15;SLC43A2;SLC44A2;CCDC103;CLTB;ANTXR2;CFP;ZBTB5;FAM214B;ICAM1;PPP1R9B;RPS15;SLC17A9;KIF3B;PCED1B;TRAPPC12;SPA17;GUSB;ZC3H10;COMMD3;SIRT6;CREB3;ARL2BP;TAL2;LRP10;FERMT3;PLEC	1.2596687057277693	0.0520900199533258
ENCODE_and_ChEA_Consensus_TFs_from_ChIP-X	IRF8 CHEA	4/121	0.0685346813946847	0.8869721426362521	0	0	2.6843076923076925	7.195059580451568	ZBTB32;PSME2;IFI35;TAPBP	1.1640896018402729	0.0520900199533258
ENCODE_and_ChEA_Consensus_TFs_from_ChIP-X	BHLHE40 ENCODE	8/348	0.0770361624373302	0.8869721426362521	0	0	1.8561453849832616	4.758192175361331	CLCN6;TEN1;RSAD1;MRPS34;CREBRF;IBA57;FAM214B;NEAT1	1.1133053597594627	0.0520900199533258
ENCODE_and_ChEA_Consensus_TFs_from_ChIP-X	SPI1 CHEA	19/1056	0.0804216965827308	0.8869721426362521	0	0	1.4586717002810892	3.676540129269577	ZC3H10;PTPN18;CIZ1;CMAS;SLC43A2;CLTB;CFP;NEAT1;ANKHD1;ICAM1;RPS15;OXA1L;ARHGAP30;KIF3B;TNNI3;LRP10;GUSB;SAMD10;FERMT3	1.0946267692243281	0.0520900199533258
ENCODE_and_ChEA_Consensus_TFs_from_ChIP-X	HNF4A ENCODE	22/1276	0.0897325488497427	0.8869721426362521	0	0	1.3983666061705988	3.37135241257979	PTPN18;MIDN;MOGAT2;SLC20A1;FBXO17;DNAJC22;METTL21A;NEAT1;ANKHD1;GOLGA2;RPS15;TEN1;KATNAL1;TRAF4;ANPEP;CREBRF;PNPLA3;TRAPPC12;MYADM;PSME2;CCDC130;AASS	1.0470499959550614	0.0520900199533258
ENCODE_and_ChEA_Consensus_TFs_from_ChIP-X	KAT2A ENCODE	3/90	0.1068363444916084	0.8869721426362521	0	0	2.700783074598159	6.040185499267869	RPS15;ZC3H10;RPL32	0.9712809802002976	0.0520900199533258
ENCODE_and_ChEA_Consensus_TFs_from_ChIP-X	GATA2 CHEA	14/772	0.115961105913119	0.8869721426362521	0	0	1.4612576956904133	3.1482803453253547	GLP1R;KRT80;CMAS;SLC20A1;AMFR;FAM214B;NEAT1;TEX2;PPP1R9B;TRAF4;ANPEP;CREB3L1;ERI3;NPHP4	0.9356876514605829	0.0520900199533258
ENCODE_and_ChEA_Consensus_TFs_from_ChIP-X	POU5F1 CHEA	6/261	0.1162362546870909	0.8869721426362521	0	0	1.8492409867172677	3.979807893778112	CREB3;TFAP2C;TCEA3;RLIM;COMMD3;MYBL2	0.9346583921282595	0.0520900199533258
ENCODE_and_ChEA_Consensus_TFs_from_ChIP-X	SMC3 ENCODE	20/1181	0.1164710894370836	0.8869721426362521	0	0	1.3681839263234612	2.941748946511578	ZC3H10;MIDN;TGFB1;SLC43A2;MRPS34;DNAJC22;ARID3A;AAAS;GLI1;FAM214B;METTL21A;GOLGA2;CACNB3;KIF26A;MGAT5B;GLOD5;NRTN;LRP10;FERMT3;PLEC	0.933781862244039	0.0520900199533258
ENCODE_and_ChEA_Consensus_TFs_from_ChIP-X	BCL3 ENCODE	6/273	0.1353997666125911	0.9574697781890372	0	0	1.7650416817687569	3.529242572154213	INPP5E;TRAPPC12;CPT1C;METTL21A;NAT14;PPP1R9B	0.8683820842398788	0.01887492532056686
ENCODE_and_ChEA_Consensus_TFs_from_ChIP-X	NFIC ENCODE	6/279	0.1455090966420147	0.960360037837297	0	0	1.7257178305565402	3.3263498937907983	OXA1L;TRAF4;CCDC103;NEAT1;ICAM1;FERMT3	0.8371098554894842	0.01756591994761558
ENCODE_and_ChEA_Consensus_TFs_from_ChIP-X	NELFE ENCODE	5/234	0.1778946404786005	0.9988790533914956	0	0	1.7113870328475471	2.9548189181453424	ZC3H10;SLC20A1;CIRBP;NEAT1;ACTG1	0.7498371359274951	0.0004870939807867753
ENCODE_and_ChEA_Consensus_TFs_from_ChIP-X	SP1 ENCODE	12/707	0.1901241885147981	0.9988790533914956	0	0	1.3592484689934003	2.256458203409306	CREBRF;PGP;PSME2;NPHP4;TMEM53;REEP6;ZBTB5;GLI1;PDE8A;PCSK4;ANKHD1;SLC39A3	0.7209626265841651	0.0004870939807867753
ENCODE_and_ChEA_Consensus_TFs_from_ChIP-X	FOXP2 ENCODE	4/178	0.1910559165294483	0.9988790533914956	0	0	1.7997241379310345	2.9788838428471847	BCKDHA;RLIM;TBC1D17;CSAD	0.7188395087407897	0.0004870939807867753
ENCODE_and_ChEA_Consensus_TFs_from_ChIP-X	USF1 ENCODE	22/1423	0.1968958325472843	0.9988790533914956	0	0	1.2416931255999408	2.017851234347008	BCKDHA;ZC3H10;CSTB;SLC20A1;CCDC103;ANGEL1;AGTRAP;COMMD3;NEAT1;SMAD6;LRP8;ANKHD1;ACTG1;ALDH4A1;CLCN6;TEN1;TEF;CREBRF;RLIM;TBC1D17;GUSB;RAI14	0.7057634759435063	0.0004870939807867753
ENCODE_and_ChEA_Consensus_TFs_from_ChIP-X	NANOG CHEA	10/595	0.2264430108069256	0.9988790533914956	0	0	1.3423707440100885	1.9937722205970636	TFAP2C;GJB5;TCEA3;RLIM;AGTRAP;COMMD3;TBC1D9;MYBL2;RHPN2;RAI14	0.6450410793300114	0.0004870939807867753
ENCODE_and_ChEA_Consensus_TFs_from_ChIP-X	GATA1 CHEA	13/807	0.227824103400198	0.9988790533914956	0	0	1.2875403702039152	1.9045057983633693	SLC44A2;SLC20A1;RAB3D;RHBDD1;IBA57;ARID3A;TEX2;PPP1R9B;KIF3B;TRAF4;KIF26A;KCNQ2;ERI3	0.6424003302133068	0.0004870939807867753
ENCODE_and_ChEA_Consensus_TFs_from_ChIP-X	FOSL2 ENCODE	4/196	0.2388594113183181	0.9988790533914956	0	0	1.6295	2.3332486837170405	PXT1;KRT80;SLC20A1;SGMS2	0.6218576423727135	0.0004870939807867753
ENCODE_and_ChEA_Consensus_TFs_from_ChIP-X	FOXA1 ENCODE	4/205	0.2637378960197746	0.9988790533914956	0	0	1.555820895522388	2.073597291592048	ALDH4A1;ARRDC2;TBC1D17;LRP10	0.5788274627366939	0.0004870939807867753
ENCODE_and_ChEA_Consensus_TFs_from_ChIP-X	RUNX1 CHEA	19/1294	0.2889721837498485	0.9988790533914956	0	0	1.1712941176470588	1.4540736190380543	PTPN18;MIDN;TGFB1;ARRDC2;SLC11A1;RAB3D;ARHGAP39;ARID3A;CSAD;GLI1;TEX2;LRP8;PPP1R9B;GOLGA2;RPS15;CREB3;FGF8;ARHGAP30;PLEC	0.5391439600993577	0.0004870939807867753
ENCODE_and_ChEA_Consensus_TFs_from_ChIP-X	CREB1 CHEA	21/1444	0.2905870298892373	0.9988790533914956	0	0	1.1605264824661674	1.4342391612760963	CTC1;COX8A;ZC3H10;MIDN;SLC43A2;CIRBP;GPS2;IBA57;SSC5D;AAAS;ZBTB5;ANKHD1;FBXL20;TRAF4;TEF;ERI3;PNPLA3;E4F1;PDE8A;SLC39A3;PLEC	0.5367237739789497	0.0004870939807867753
ENCODE_and_ChEA_Consensus_TFs_from_ChIP-X	MYC CHEA	9/573	0.3055874588988694	0.9988790533914956	0	0	1.2493703864524532	1.4811526562209565	RPS15;COX8A;RBM3;MIDN;RPL32;MYBL2;AAAS;TMEM80;ICAM1	0.5148644728803052	0.0004870939807867753
ENCODE_and_ChEA_Consensus_TFs_from_ChIP-X	SUZ12 CHEA	24/1684	0.3071199608262496	0.9988790533914956	0	0	1.1368884232582503	1.3421159468674737	TFAP2C;CNTNAP1;TGFB1;AMFR;AMIGO2;DNAJC22;COMMD3;BMP8B;TBC1D9;SNX33;ANTXR2;SMAD6;LRP8;OVOL2;FOSL1;CACNB3;FGF8;CALCR;TRAF4;EEF1A2;TOX;SNCB;PDE8A;SERINC2	0.5126919562857567	0.0004870939807867753
ENCODE_and_ChEA_Consensus_TFs_from_ChIP-X	STAT3 ENCODE	11/725	0.3164234459633603	0.9988790533914956	0	0	1.2066258602206317	1.3884329369668982	COX8A;ARL2BP;SLC20A1;TBC1D9;TMEM53;SPA17;ZBTB5;NEAT1;LRP10;CYB5D2;ICAM1	0.49973134415268783	0.0004870939807867753
ENCODE_and_ChEA_Consensus_TFs_from_ChIP-X	MAX ENCODE	29/2073	0.3187183279377508	0.9988790533914956	0	0	1.1162383126766688	1.2763599647157209	RPL32;SLC20A1;CCDC103;MOSPD2;FAM214B;METTL21A;LRP8;RBM3;FBXL20;DHX34;TMEM109;TBC1D17;GUSB;PDE8A;CTC1;BCKDHA;ZC3H10;ARRDC2;RHBDD1;RSAD1;ANGEL1;CIRBP;COMMD3;TMEM80;FOSL1;ALDH4A1;TEF;CREBRF;PGP	0.49659296164906924	0.0004870939807867753
ENCODE_and_ChEA_Consensus_TFs_from_ChIP-X	CHD1 ENCODE	10/655	0.3215185722807526	0.9988790533914956	0	0	1.2136866183759054	1.3771701687094882	ALDH4A1;RBM3;TGFB1;TRAF4;SLC20A1;RLIM;NPHP4;ARID3A;TBC1D17;PPP1R9B	0.4927939353180355	0.0004870939807867753
ENCODE_and_ChEA_Consensus_TFs_from_ChIP-X	SRF ENCODE	5/299	0.3310531233842859	0.9988790533914956	0	0	1.3285796246209327	1.4687134509301347	FOSL1;ANAPC15;RPL32;TEX2;ACTG1	0.4801023103286197	0.0004870939807867753
ENCODE_and_ChEA_Consensus_TFs_from_ChIP-X	MYOD1 ENCODE	3/166	0.3528720562351605	0.9988790533914956	0	0	1.4359494537188668	1.4957563674722418	BTBD17;TMEM109;PPP1R9B	0.452382731845119	0.0004870939807867753
ENCODE_and_ChEA_Consensus_TFs_from_ChIP-X	REST ENCODE	6/383	0.359792057695323	0.9988790533914956	0	0	1.2429836570548474	1.2706139804562806	CMAS;MGAT5B;GPS2;BSN;ANKHD1;SLC39A3	0.44394842780860433	0.0004870939807867753
ENCODE_and_ChEA_Consensus_TFs_from_ChIP-X	SIN3A ENCODE	16/1131	0.364637070131869	0.9988790533914956	0	0	1.123322153973697	1.133266642462492	CTC1;BCKDHA;ZC3H10;DSCC1;RSAD1;NEAT1;CYB5D2;ANKHD1;ACTG1;FOSL1;FBXL20;CLCN6;TEN1;TRAF4;CREBRF;TRAPPC12	0.43813918171688626	0.0004870939807867753
ENCODE_and_ChEA_Consensus_TFs_from_ChIP-X	EGR1 CHEA	5/315	0.3712344305999887	0.9988790533914956	0	0	1.2589713693483613	1.2475418324217076	CSTB;RAB26;SLC11A1;MYADM;FAH	0.43035175140214094	0.0004870939807867753
ENCODE_and_ChEA_Consensus_TFs_from_ChIP-X	ZEB1 ENCODE	2/106	0.3905400720093412	0.9988790533914956	0	0	1.498931623931624	1.4093325331126407	KDF1;TMEM80	0.4083343979975115	0.0004870939807867753
ENCODE_and_ChEA_Consensus_TFs_from_ChIP-X	STAT3 CHEA	3/177	0.3908001835674732	0.9988790533914956	0	0	1.3444154416815497	1.2631574788635382	CMAS;TMEM106A;ICAM1	0.40804524095551137	0.0004870939807867753
ENCODE_and_ChEA_Consensus_TFs_from_ChIP-X	IRF1 ENCODE	4/263	0.4294582313163392	0.9988790533914956	0	0	1.203830115830116	1.0175142820455874	PSME2;TNNI3;IFI35;FAH	0.3670790688314268	0.0004870939807867753
ENCODE_and_ChEA_Consensus_TFs_from_ChIP-X	CEBPD ENCODE	10/734	0.4559325144939996	0.9988790533914956	0	0	1.076781994384567	0.8457158576279712	CREB3;MIDN;TGFB1;CIRBP;REEP6;SMAD6;LRP10;PCSK4;ACTG1;SLC39A3	0.341099435300112	0.0004870939807867753
ENCODE_and_ChEA_Consensus_TFs_from_ChIP-X	SALL4 CHEA	5/355	0.4709700406630489	0.9988790533914956	0	0	1.112794033275961	0.8378902798808926	CTC1;SLC20A1;RLIM;MYBL2;PDE8A	0.32700671832448786	0.0004870939807867753
ENCODE_and_ChEA_Consensus_TFs_from_ChIP-X	E2F6 ENCODE	42/3245	0.4728143280796545	0.9988790533914956	0	0	1.0232241000477147	0.7664485790134324	MIDN;CCDC103;DSCC1;MRPS34;CLTB;MOSPD2;ZBTB5;CSAD;METTL21A;PCSK4;FBXL20;DHX34;TRAPPC12;TMEM109;MYBL2;GUSB;PDE8A;BCKDHA;PTPN18;TGFB1;ARRDC2;RHBDD1;RSAD1;ANGEL1;FBXO17;CIRBP;BMP8B;ARID3A;SMAD6;TMEM80;ANKHD1;FOSL1;ALDH4A1;OXA1L;CACNB3;KATNAL1;TRAF4;PGP;REEP6;GPD1L;RAI14;PLEC	0.3253093711461646	0.0004870939807867753
ENCODE_and_ChEA_Consensus_TFs_from_ChIP-X	PPARG CHEA	7/535	0.5216523171165576	0.9988790533914956	0	0	1.0315145380934854	0.671262183024857	KRT80;CIZ1;SLC20A1;IBA57;TMEM53;HSPA12A;SMAD6	0.28261885919401875	0.0004870939807867753
ENCODE_and_ChEA_Consensus_TFs_from_ChIP-X	RAD21 ENCODE	16/1265	0.543850462524783	0.9988790533914956	0	0	0.995593113145979	0.6063968041252256	ZC3H10;BTBD17;SLC43A2;RSAD1;AMIGO2;CLTB;KLHDC8B;GLI1;FAM214B;ICAM1;FGF8;KIF26A;MGAT5B;GLOD5;LRP10;PLEC	0.2645204977796367	0.0004870939807867753
ENCODE_and_ChEA_Consensus_TFs_from_ChIP-X	CEBPB ENCODE	2/144	0.5481041711789587	0.9988790533914956	0	0	1.0956852224457858	0.6588244761418686	NEAT1;SMAD6	0.2611368928500552	0.0004870939807867753
ENCODE_and_ChEA_Consensus_TFs_from_ChIP-X	PBX3 ENCODE	16/1269	0.5490570907066578	0.9988790533914956	0	0	0.9922002320481264	0.5948764793964703	COX8A;ZC3H10;ANAPC15;IBA57;TMEM53;ZBTB5;ANKHD1;PPP1R9B;TEN1;ERI3;CREBRF;PGP;E4F1;NPHP4;LRP10;SLC39A3	0.2603824954592323	0.0004870939807867753
ENCODE_and_ChEA_Consensus_TFs_from_ChIP-X	MYC ENCODE	19/1515	0.5574012634970429	0.9988790533914956	0	0	0.9863181249288884	0.5764732530519782	CTC1;BCKDHA;ZC3H10;RPL32;SLC20A1;ARRDC2;CCDC103;RSAD1;MRPS34;ANGEL1;ZBTB5;LRP8;RPS15;RBM3;DHX34;PGP;TBC1D17;GUSB;SAMD10	0.2538320511785601	0.0004870939807867753
ENCODE_and_ChEA_Consensus_TFs_from_ChIP-X	PML ENCODE	20/1596	0.5588329308361625	0.9988790533914956	0	0	0.9854006681417848	0.5734093018434925	ZC3H10;CSTB;RNASEH2C;MIDN;SLC20A1;DSCC1;RHBDD1;RSAD1;CIRBP;AAAS;CYB5D2;ACTG1;GOLGA2;RBM3;OXA1L;PSRC1;TEN1;INPP5E;GUSB;PDE8A	0.25271800975356484	0.0004870939807867753
ENCODE_and_ChEA_Consensus_TFs_from_ChIP-X	REST CHEA	16/1280	0.5632768814819427	0.9988790533914956	0	0	0.9829805339857464	0.564215074383959	ZC3H10;TFAP2C;ABHD4;GPS2;CFP;METTL21A;GNA15;TBC1D32;MGAT5B;GJB5;EEF1A2;PNPLA3;TAC4;SNCB;TMEM106A;SLC39A3	0.24927807310489358	0.0004870939807867753
ENCODE_and_ChEA_Consensus_TFs_from_ChIP-X	CREB1 ENCODE	28/2238	0.563605545820473	0.9988790533914956	0	0	0.9830777239418572	0.5636974147685556	PXT1;ANAPC15;CCDC103;GPS2;IBA57;ZBTB5;NAT14;CYB5D2;FBXL20;TBC1D32;ERI3;TRAPPC12;E4F1;NPHP4;TBC1D17;GUSB;SAMD10;CTC1;COX8A;ZC3H10;GPKOW;RHBDD1;ANKHD1;FOSL1;CREB3;TRAF4;RLIM;CCDC130	0.24902474212872236	0.0004870939807867753
ENCODE_and_ChEA_Consensus_TFs_from_ChIP-X	STAT5A ENCODE	3/233	0.5702432693330185	0.9988790533914956	0	0	1.0141694093192448	0.5696510678875659	GOLGA2;RHBDD1;SLC39A3	0.2439398320640808	0.0004870939807867753
ENCODE_and_ChEA_Consensus_TFs_from_ChIP-X	RELA ENCODE	6/484	0.5809398098173612	0.9988790533914956	0	0	0.9752328249426372	0.5296568710489333	CHST7;ZBTB32;COMMD3;METTL21A;ICAM1;PLA1A	0.23586886178920818	0.0004870939807867753
ENCODE_and_ChEA_Consensus_TFs_from_ChIP-X	FLI1 ENCODE	8/650	0.5859013281080724	0.9988790533914956	0	0	0.9677076210014436	0.5173402543615657	ZC3H10;CLCN6;DHX34;RHBDD1;SIRT6;AAAS;ANKHD1;FERMT3	0.23217551754231508	0.0004870939807867753
ENCODE_and_ChEA_Consensus_TFs_from_ChIP-X	ETS1 ENCODE	2/156	0.5916365126401414	0.9988790533914956	0	0	1.0096887239744383	0.5299480826910717	KIF3B;GUSB	0.2279450315162352	0.0004870939807867753
ENCODE_and_ChEA_Consensus_TFs_from_ChIP-X	IRF3 ENCODE	8/663	0.608320183467614	0.9988790533914956	0	0	0.9478557686340222	0.4711354235789242	ANAPC15;CREBRF;PGP;NPHP4;ARID3A;TMEM53;ZBTB5;ANKHD1	0.21586777383266717	0.0004870939807867753
ENCODE_and_ChEA_Consensus_TFs_from_ChIP-X	VDR CHEA	1/76	0.6221344831010799	0.9988790533914956	0	0	1.0366798418972332	0.4920072150817233	SERINC2	0.20611572631288866	0.0004870939807867753
ENCODE_and_ChEA_Consensus_TFs_from_ChIP-X	EZH2 ENCODE	4/338	0.6249801994745523	0.9988790533914956	0	0	0.9299161676646708	0.4370934346893454	SPINK2;MGAT5B;PGP;WFDC2	0.20413374168817994	0.0004870939807867753
ENCODE_and_ChEA_Consensus_TFs_from_ChIP-X	TCF3 CHEA	12/1006	0.6297535442114616	0.9988790533914956	0	0	0.9354640238122952	0.4325835749893442	TFAP2C;CMAS;SLC17A9;TCEA3;RLIM;COMMD3;TBC1D9;MYBL2;RHPN2;PDE8A;FGF4;RAI14	0.20082937964223666	0.0004870939807867753
ENCODE_and_ChEA_Consensus_TFs_from_ChIP-X	CBX3 ENCODE	1/81	0.6456163473862006	0.9988790533914956	0	0	0.9716403162055336	0.4251410659784091	RHBDD1	0.19002548155467108	0.0004870939807867753
ENCODE_and_ChEA_Consensus_TFs_from_ChIP-X	NR2C2 ENCODE	4/350	0.6521103608681453	0.9988790533914956	0	0	0.8971098265895954	0.3835516506420328	ANAPC15;ERI3;GPS2;SAMD10	0.18567889957460268	0.0004870939807867753
ENCODE_and_ChEA_Consensus_TFs_from_ChIP-X	E2F1 CHEA	10/859	0.6555433044799199	0.9988790533914956	0	0	0.91221108729653	0.3852184544362801	COX8A;CENPT;FBXL20;KATNAL1;GPKOW;SLC20A1;RLIM;RHPN2;TMEM106A;ICAM1	0.18339861400368238	0.0004870939807867753
ENCODE_and_ChEA_Consensus_TFs_from_ChIP-X	RCOR1 ENCODE	8/702	0.6716469562582114	0.9988790533914956	0	0	0.8927625875682388	0.3553395427494522	MIDN;CNTNAP1;SLC43A2;AMFR;KLHDC8B;ARID3A;PDE8A;PPP1R9B	0.17285894902749388	0.0004870939807867753
ENCODE_and_ChEA_Consensus_TFs_from_ChIP-X	ATF2 ENCODE	34/2852	0.6826324587837123	0.9988790533914956	0	0	0.9283695722304665	0.3544502883236829	ANAPC15;RPL32;CCDC103;MRPS34;CLTB;IBA57;AAAS;ZBTB5;GLI1;CYB5D2;PPP1R9B;RPS15;RBM3;FBXL20;TBC1D32;TRAPPC12;TBC1D17;GUSB;PDE8A;SLC39A3;CTC1;COX8A;ZC3H10;RHBDD1;CIRBP;TBC1D9;ARID3A;CPT1C;NEAT1;ANKHD1;FOSL1;CREB3;TEN1;TRAF4	0.1658130651117223	0.0004870939807867753
ENCODE_and_ChEA_Consensus_TFs_from_ChIP-X	FOS ENCODE	7/637	0.7031113635321055	0.9988790533914956	0	0	0.8599190283400809	0.3028978681074719	CLCN6;ERI3;CREBRF;NPHP4;TMEM53;ZBTB5;ANKHD1	0.15297588303547788	0.0004870939807867753
ENCODE_and_ChEA_Consensus_TFs_from_ChIP-X	BRCA1 ENCODE	38/3218	0.714334575888373	0.9988790533914956	0	0	0.9164744933612858	0.3083055321541908	RNASEH2C;MIDN;ANAPC15;CCDC103;CLTB;IBA57;TMEM53;AAAS;ZBTB5;CSAD;FAM214B;CYB5D2;RPS15;DHX34;TRAPPC12;E4F1;NPHP4;SPA17;TBC1D17;GUSB;PDE8A;SAMD10;SLC39A3;ZC3H10;PTPN18;RSAD1;NEAT1;GCAT;ANKHD1;ALDH4A1;OXA1L;CLCN6;TEN1;KATNAL1;ARL2BP;TRAF4;CREBRF;PGP	0.14609832824013727	0.0004870939807867753
ENCODE_and_ChEA_Consensus_TFs_from_ChIP-X	NFYB ENCODE	44/3715	0.7213131428338475	0.9988790533914956	0	0	0.9174871256048048	0.2997264544849421	MIDN;ANAPC15;SLC43A2;SLC20A1;MOSPD2;IBA57;GSTT1;TMEM53;ZBTB5;FAM214B;LRP8;PCSK4;GOLGA2;RBM3;FBXL20;DHX34;ERI3;TRAPPC12;NPHP4;TBC1D17;SLC39A3;COX8A;BCKDHA;ZC3H10;PTPN18;CIRBP;BMP8B;TEX2;SMAD6;GCAT;ANKHD1;ALDH4A1;CREB3;CLCN6;PSRC1;ARL2BP;TEF;CREBRF;RLIM;PGP;PSME2;REEP6;GPD1L;CCDC130	0.14187615458628822	0.0004870939807867753
ENCODE_and_ChEA_Consensus_TFs_from_ChIP-X	ATF3 ENCODE	1/114	0.7680482889100081	0.9988790533914956	0	0	0.6867326594144602	0.1812305835124296	CTC1	0.11461147404677713	0.0004870939807867753
ENCODE_and_ChEA_Consensus_TFs_from_ChIP-X	SOX2 CHEA	8/775	0.7722538907990321	0.9988790533914956	0	0	0.8046978514113694	0.2079676488327005	GSTM2;TFAP2C;RLIM;TBC1D9;FAH;SMAD6;ETS1;OVOL2	0.11223989494196254	0.0004870939807867753
ENCODE_and_ChEA_Consensus_TFs_from_ChIP-X	ZKSCAN1 ENCODE	1/120	0.785268264420856	0.9988790533914956	0	0	0.6519081941076826	0.1575856904865119	SLC43A2	0.10498195363057691	0.0004870939807867753
ENCODE_and_ChEA_Consensus_TFs_from_ChIP-X	TRIM28 ENCODE	1/120	0.785268264420856	0.9988790533914956	0	0	0.6519081941076826	0.1575856904865119	ARHGAP39	0.10498195363057691	0.0004870939807867753
ENCODE_and_ChEA_Consensus_TFs_from_ChIP-X	E2F4 ENCODE	7/710	0.8014213898375102	0.9988790533914956	0	0	0.7676815959364436	0.1699404393457108	COX8A;FBXL20;RNASEH2C;ANAPC15;DSCC1;PGP;MYBL2	0.09613907048276656	0.0004870939807867753
ENCODE_and_ChEA_Consensus_TFs_from_ChIP-X	ZC3H11A ENCODE	1/129	0.8087395485220878	0.9988790533914956	0	0	0.6057929841897233	0.1285967389131424	ARID3A	0.09219131874799016	0.0004870939807867753
ENCODE_and_ChEA_Consensus_TFs_from_ChIP-X	SP2 ENCODE	10/994	0.816370211204513	0.9988790533914956	0	0	0.781437425029988	0.1585437579641521	ZC3H10;CREB3;ANAPC15;ERI3;CREBRF;PGP;NPHP4;TMEM53;ANKHD1;SLC39A3	0.08811285077803084	0.0004870939807867753
ENCODE_and_ChEA_Consensus_TFs_from_ChIP-X	ZMIZ1 ENCODE	9/914	0.8255012379846683	0.9988790533914956	0	0	0.7647716766264517	0.1466560703763338	RBM3;TGFB1;TRAF4;SLC20A1;ARRDC2;E4F1;IFI35;ACTG1;PLEC	0.08328227109954371	0.0004870939807867753
ENCODE_and_ChEA_Consensus_TFs_from_ChIP-X	TAF7 ENCODE	6/640	0.8263574565633731	0.9988790533914956	0	0	0.7293171873409993	0.1391010939628738	RPS15;ZC3H10;RPL32;IBA57;NEAT1;ANKHD1	0.08283204973549618	0.0004870939807867753
ENCODE_and_ChEA_Consensus_TFs_from_ChIP-X	RFX5 ENCODE	5/559	0.8414092993451671	0.9988790533914956	0	0	0.6956345236541835	0.1201201213587742	MIDN;SLC43A2;RSAD1;NPHP4;TMEM53	0.07499269242364158	0.0004870939807867753
ENCODE_and_ChEA_Consensus_TFs_from_ChIP-X	TCF3 ENCODE	8/840	0.8414104153135251	0.9988790533914956	0	0	0.7392901813633521	0.1276574712685668	MIDN;SLC20A1;CIRBP;METTL21A;NEAT1;LRP10;PDE8A;ACTG1	0.07499211641553367	0.0004870939807867753
ENCODE_and_ChEA_Consensus_TFs_from_ChIP-X	BCLAF1 ENCODE	8/851	0.85129956012688	0.9988790533914956	0	0	0.7292191071376906	0.1173978611626848	PXT1;CENPT;ZC3H10;TRAF4;MRPS34;COMMD3;AAAS;SLC39A3	0.06991759101091563	0.0004870939807867753
ENCODE_and_ChEA_Consensus_TFs_from_ChIP-X	TP63 CHEA	14/1399	0.8560821403864722	0.9988790533914956	0	0	0.7733273164861613	0.1201665189794327	CENPT;GPX2;KCNIP2;ZBTB5;FAH;TEX2;ETS1;FOSL1;FBXL20;PSRC1;GJB5;EPPK1;SERINC2;MARK1	0.06748456312059413	0.0004870939807867753
ENCODE_and_ChEA_Consensus_TFs_from_ChIP-X	ESR1 CHEA	1/154	0.8613680336158067	0.9988790533914956	0	0	0.5061613578237619	0.0755361889072894	CNTNAP1	0.06481124945507921	0.0004870939807867753
ENCODE_and_ChEA_Consensus_TFs_from_ChIP-X	PPARD CHEA	2/285	0.8796355624736428	0.9988790533914956	0	0	0.5458242189690953	0.0700006411046633	RNASEH2C;CYB5D2	0.0556972210190009	0.0004870939807867753
ENCODE_and_ChEA_Consensus_TFs_from_ChIP-X	NFYA ENCODE	23/2250	0.8903573746875171	0.9988790533914956	0	0	0.7832582026564964	0.0909616175019797	COX8A;ANAPC15;SLC43A2;MOSPD2;IBA57;GSTT1;TMEM53;ZBTB5;LRP8;GCAT;PCSK4;ANKHD1;ALDH4A1;ARL2BP;DHX34;ERI3;CREBRF;PGP;PSME2;NPHP4;REEP6;CCDC130;SLC39A3	0.050435639757262625	0.0004870939807867753
ENCODE_and_ChEA_Consensus_TFs_from_ChIP-X	SIX5 ENCODE	10/1094	0.8936489111878185	0.9988790533914956	0	0	0.705568326175065	0.0793357238036025	CENPT;RNASEH2C;CIZ1;RPL32;KATNAL1;GPKOW;ERI3;TMEM109;TBC1D17;GUSB	0.048833069438488474	0.0004870939807867753
ENCODE_and_ChEA_Consensus_TFs_from_ChIP-X	ZNF384 ENCODE	6/730	0.905451094122495	0.9988790533914956	0	0	0.635648725717341	0.0631339109490625	ZC3H10;CREB3;MIDN;SLC43A2;RLIM;SPA17	0.043135002143214606	0.0004870939807867753
ENCODE_and_ChEA_Consensus_TFs_from_ChIP-X	FOXA2 ENCODE	2/316	0.912488712648798	0.9988790533914956	0	0	0.4911535739561217	0.0449796298170903	TRAPPC12;MYADM	0.039772498997143475	0.0004870939807867753
ENCODE_and_ChEA_Consensus_TFs_from_ChIP-X	TP53 CHEA	2/319	0.9151791094166444	0.9988790533914956	0	0	0.4864303239697561	0.0431149876187902	FOSL1;DNAJC22	0.03849390197830639	0.0004870939807867753
ENCODE_and_ChEA_Consensus_TFs_from_ChIP-X	GABPA ENCODE	20/2082	0.929075656427814	0.9988790533914956	0	0	0.7330033906173576	0.0539234713361904	COX8A;CENPT;ZC3H10;ANAPC15;RPL32;MRPS34;GPS2;SIRT6;AAAS;ZBTB5;CSAD;ANKHD1;RPS15;RBM3;CREB3;CLCN6;TRAPPC12;TBC1D17;SAMD10;SLC39A3	0.03194891912662477	0.0004870939807867753
ENCODE_and_ChEA_Consensus_TFs_from_ChIP-X	SMAD4 CHEA	4/584	0.9412932809216789	0.9988790533914956	0	0	0.5287172413793103	0.031987667263578	SLC20A1;AMIGO2;PMEPA1;ADCY2	0.026275041353461027	0.0004870939807867753
ENCODE_and_ChEA_Consensus_TFs_from_ChIP-X	ELF1 ENCODE	24/2483	0.9424937629125676	0.9988790533914956	0	0	0.7335749774563715	0.0434466949489357	PXT1;COX8A;ZC3H10;ANAPC15;RPL32;ARRDC2;CCDC103;MRPS34;GPS2;IBA57;AAAS;CYB5D2;PPP1R9B;RPS15;RBM3;CREB3;TEN1;ARL2BP;KIF3B;DHX34;CREBRF;TRAPPC12;CCDC130;SAMD10	0.025721515118580927	0.0004870939807867753
ENCODE_and_ChEA_Consensus_TFs_from_ChIP-X	YY1 ENCODE	27/2753	0.9436814248569844	0.9988790533914956	0	0	0.7426284982918607	0.0430476813853075	RPL32;SLC20A1;MRPS34;IBA57;CSAD;CYB5D2;RPS15;RBM3;ERI3;E4F1;TBC1D17;GUSB;CTC1;COX8A;CENPT;BCKDHA;ZC3H10;GPKOW;RSAD1;CIRBP;TMEM80;ANKHD1;OXA1L;CLCN6;TEN1;CREBRF;RLIM	0.02517459339005986	0.0004870939807867753
ENCODE_and_ChEA_Consensus_TFs_from_ChIP-X	NFE2L2 CHEA	8/1022	0.950758616856156	0.9988790533914956	0	0	0.6007600904411411	0.0303354222163346	CSTB;GSTM2;TBC1D32;ANGEL1;EEF1A2;ETS1;LRP8;RAI14	0.02192972982790074	0.0004870939807867753
ENCODE_and_ChEA_Consensus_TFs_from_ChIP-X	EZH2 CHEA	1/237	0.9525116071920646	0.9988790533914956	0	0	0.3267568834996985	0.0158976980871747	OVOL2	0.021129723359692387	0.0004870939807867753
ENCODE_and_ChEA_Consensus_TFs_from_ChIP-X	AR CHEA	8/1095	0.9708721288999496	0.9988790533914956	0	0	0.5582306789029252	0.0165015832735338	CREB3L1;MGAT5B;TRAPPC12;GPD1L;TOX;GUSB;GAL3ST3;MARK1	0.0128379661476989	0.0004870939807867753
ENCODE_and_ChEA_Consensus_TFs_from_ChIP-X	NRF1 ENCODE	16/1882	0.9711404161536278	0.9988790533914956	0	0	0.644167634899619	0.0188639411374338	BCKDHA;CIZ1;CIRBP;SIRT6;CSAD;GOLGA2;ARL2BP;DHX34;TBC1D32;TRAPPC12;PGP;TMEM109;GPD1L;BSN;TBC1D17;PDE8A	0.012717971377453523	0.0004870939807867753
ENCODE_and_ChEA_Consensus_TFs_from_ChIP-X	YY1 CHEA	1/332	0.9861432293288388	0.9988790533914956	0	0	0.2318402732168659	0.0032350231098843	OXA1L	0.006060002716344592	0.0004870939807867753
ENCODE_and_ChEA_Consensus_TFs_from_ChIP-X	EGR1 ENCODE	2/537	0.9922925870792826	0.9988790533914956	0	0	0.2849873905948672	0.0022050239695442	FBXL20;CSAD	0.0033602530288745548	0.0004870939807867753
ENCODE_and_ChEA_Consensus_TFs_from_ChIP-X	UBTF ENCODE	11/1631	0.9945610566733942	0.9988790533914956	0	0	0.5064929126657521	0.0027623050858718	FBXL20;ZDHHC18;ARL2BP;AMFR;MRPS34;MYBL2;SNX33;TEX2;LRP8;ACTG1;PPP1R9B	0.002368550133926804	0.0004870939807867753
ENCODE_and_ChEA_Consensus_TFs_from_ChIP-X	TCF7L2 ENCODE	2/583	0.995464167518852	0.9988790533914956	0	0	0.2617954812447067	0.0011901616794001	TRAF4;SMAD6	0.0019743681116217	0.0004870939807867753
ENCODE_and_ChEA_Consensus_TFs_from_ChIP-X	TAF1 ENCODE	28/3346	0.9960647458973872	0.9988790533914956	0	0	0.6134199619132967	0.0024187256994277	CSTB;RNASEH2C;ANAPC15;RPL32;SLC20A1;MRPS34;ZBTB5;CSAD;CYB5D2;ACTG1;RPS15;RBM3;TRAPPC12;E4F1;TBC1D17;CTC1;ZC3H10;GPKOW;RHBDD1;RSAD1;CIRBP;COMMD3;NEAT1;ANKHD1;OXA1L;TEN1;TRAF4;RLIM	0.0017124307810633449	0.0004870939807867753
ENCODE_and_ChEA_Consensus_TFs_from_ChIP-X	ZBTB33 ENCODE	2/702	0.9988790533914956	0.9988790533914956	0	0	0.2159410430839002	0.00024219414861093567	RPS15;SPA17	0.0004870939807867753	0.0004870939807867753
