## Supplementary Table: S15 for "CHD8 orchestrates chromatin landscapes during early female neuronal differentiation"

gene_id	GENESYMBOL	LFC_KO	LFC_FL	LFC_dC	LFC_dH	RF_FL	RF_dC	RF_dH	rescued_FL	rescued_dC	rescued_dH
ENSMUSG00000057762	Gm6169	-4.40961278294415	-4.12459527195071	-4.76188162413117	-3.84338404753525	0.06463549636282187	-0.07988657021077983	0.12840781340234775	False	False	False
ENSMUSG00000056537	Rlim	-2.51520711480737	-2.67231096744585	-3.10519477444833	-2.75071285223033	-0.06246159678604122	-0.23456822150653975	-0.0936327414297237	False	False	False
ENSMUSG00000031148	Gpkow	-1.17689869812957	-0.938542114708984	-1.01525791846645	-0.90521124681755	0.202529396794646	0.13734468388826793	0.2308503287018749	False	False	False
ENSMUSG00000072772	Grcc10	1.45008546444457	0.435089574761659	1.20567102171717	0.928062644940835	0.6999559091999363	0.1685517500315188	0.35999451915317743	True	False	False
ENSMUSG00000090952	Gm17251	1.24455195930559	0.747224141780251	0.691638901381302	0.660435539855265	0.3996039006702685	0.4442667530191277	0.46933871670270677	False	False	False
ENSMUSG00000020628	Trappc12	0.821400041827256	0.577211767423718	0.78691625592153	0.502324888119032	0.29728300702338145	0.04198171919861927	0.38845280917982583	False	False	False
ENSMUSG00000006019	Dhx34	1.13947639967275	0.702522767999968	0.867662045631203	0.707482173390761	0.3834687860128319	0.2385432064407918	0.37911643137677514	False	False	False
ENSMUSG00000038400	Pmepa1	-3.44609133657248	-0.866551090781704	-3.01787936269079	-1.80671934927765	0.7485408812049696	0.12426019279790604	0.4757192503566569	True	False	False
ENSMUSG00000022422	Dscc1	-0.965565420633012	-0.312110229319842	-0.981039470143681	-0.463206652232037	0.6767591064775014	-0.01602589444485741	0.5202741913350989	True	False	True
ENSMUSG00000025219	Fgf8	-4.44963506609249	-2.81167154371784	-3.4374023750947	-2.64690378531214	0.3681118784001878	0.22748667608975334	0.4051413776643584	False	False	False
ENSMUSG00000091994	E130317F20Rik	1.592427893987	0.931900802171775	1.80968286583135	1.18959515066282	0.4147924652094906	-0.13643002151915554	0.25296765074592986	False	False	False
ENSMUSG00000036672	Cenpt	0.933066093929807	0.0608281279092732	0.86290617392482	0.394043556569536	0.9348083396181694	0.07519287268224854	0.5776895558277791	True	False	True
ENSMUSG00000034748	Sirt6	-0.840163167879471	-0.577937010845483	-1.1447528862774	-0.415060883382523	0.3121133692349707	-0.36253638583883396	0.5059758636764385	False	False	True
ENSMUSG00000006310	Zbtb32	-1.6410123685553	-0.423553029145654	-1.73583699519976	-1.18115814663837	0.7418952853362477	-0.057784224215166026	0.28022593292320663	True	False	False
ENSMUSG00000038880	Mrps34	-0.817295687920865	-0.71534115853174	-1.06652179083023	-0.511728985897968	0.12474619760748923	-0.3049399459617562	0.37387533855737615	False	False	False
ENSMUSG00000049657	Zbtb5	0.999143580482459	0.0616592122263104	1.09640489994382	0.654184561598339	0.9382879363579187	-0.09734468735153785	0.3452547017492208	True	False	False
ENSMUSG00000002546	Golga2	0.641331060715136	0.349546137496516	0.557484658703702	0.591249071790779	0.45496770871078074	0.1307380963553184	0.07809069604162246	False	False	False
ENSMUSG00000006378	Gcat	-0.845930120471794	-1.00257481044992	-1.31654612385335	-0.785356380306972	-0.1851745034102365	-0.5563296447218159	0.07160608033561763	False	False	False
ENSMUSG00000039577	Nphp4	0.92594272178527	0.375137593834696	0.90483890693776	0.928666760259547	0.594858747729655	0.022791706604508598	-0.0029419081873928816	True	False	False
ENSMUSG00000045410	Akr1e1	1.25179998958043	1.1149177130084	0.720277400003589	0.686104478298244	0.1093483605299511	0.42460664163689055	0.45190566862985204	False	False	False
ENSMUSG00000050627	Gpd1l	-0.793259313660323	0.102897733066183	-0.978320544289073	-0.500585986154848	1.12971512756829	-0.23329222543234332	0.3689503828892944	True	False	False
ENSMUSG00000037347	Chst7	-1.88588458236068	-1.02646363947278	-1.53968858093206	-1.86435328459952	0.4557123754689743	0.18357221044527805	0.011417081385865004	False	False	False
ENSMUSG00000030649	Anapc15	0.513512001417523	0.695498485653379	0.766243383410733	0.625097156810334	-0.35439577601592936	-0.49216256152837373	-0.2172980477277766	False	False	False
ENSMUSG00000020883	Fbxl20	0.968511753023011	0.197065178128177	0.799628037582135	0.411672436485816	0.7965278402527606	0.17437446155272776	0.5749432722929124	True	False	True
ENSMUSG00000004994	Ccdc130	0.756468090038014	0.347113809165944	0.585273638088398	0.378047368189742	0.5411388613252665	0.22630756565159685	0.5002467742284484	True	False	True
ENSMUSG00000047547	Cltb	-1.62239068390038	-0.951712857478477	-2.02966043537988	-1.19915919179041	0.4133886079828383	-0.251030627530716	0.26086903500486186	False	False	False
ENSMUSG00000060376	Bckdha	0.729703323408614	0.423771125248249	0.415874089846701	0.367881622848405	0.4192555910685517	0.43007784601547877	0.4958476807671036	False	False	False
ENSMUSG00000026925	Inpp5e	0.719345822225708	0.439285564889969	1.19928421640897	0.836149094506287	0.38932631382943506	-0.6671872962274223	-0.16237429713455664	False	False	False
ENSMUSG00000035285	Nat14	1.61605596401859	0.080557528776752	1.75056109059392	1.39967896053743	0.950151770377783	-0.08323048803388013	0.1338920237286232	True	False	False
ENSMUSG00000061778	Mospd2	-0.872299442633459	-0.580544076583378	-0.544890064684675	-0.687983688487397	0.3344669866683348	0.37534057910244667	0.2112987182355815	False	False	False
ENSMUSG00000030282	Cmas	-0.6469361637529	-0.275149227239169	-0.484864514417675	-0.34033305310795	0.5746887519117521	0.25052185735767424	0.47393101178072083	True	False	False
ENSMUSG00000033423	Eri3	0.565464185979589	0.147602399088195	0.424881640106925	0.423059466092433	0.7389712686533911	0.24861441159023026	0.25183685088819446	True	False	False
ENSMUSG00000050917	Fgf4	-2.16934424405829	-0.163280212051187	-3.16106143852158	-1.98446300459371	0.9247329175632671	-0.4571506791416561	0.0852244819930997	True	False	False
ENSMUSG00000048772	Tmem53	2.01551999487929	0.883739390602808	2.14159761401675	1.25012729699047	0.5615328089782927	-0.06255339538073439	0.3797494938444704	True	False	False
ENSMUSG00000026142	Rhbdd1	0.895151107126926	0.32951029365167	0.36300880935708	0.320105572493231	0.6318942231895739	0.5944720321888537	0.6424005176951176	True	True	True
ENSMUSG00000017386	Traf4	0.689140615405538	0.0657713551368478	0.614120281950645	0.543116478418099	0.9045603267801253	0.10886070531591836	0.21189309369250903	True	False	False
ENSMUSG00000085143	Gm11520	1.94444329305411	1.36688487236592	2.05122491539092	1.50552942226442	0.2970302208098993	-0.05491629543440656	0.2257272672119402	False	False	False
ENSMUSG00000048865	Arhgap30	-1.44490669054569	-0.678587530421116	-1.26475625806395	-1.27150454034133	0.5303589256930926	0.1246796306367047	0.1200092375092208	True	False	False
ENSMUSG00000026126	Ptpn18	-1.08407689749581	-0.869829319059925	-1.61944396722808	-1.13711316231361	0.19763134785990863	-0.49384602786846066	-0.048922973029231064	False	False	False
ENSMUSG00000035279	Ssc5d	1.42862786333127	-0.0422614964217915	0.644523193106189	0.517206296812023	1.0295818788828928	0.5488515871423004	0.6379698939890456	True	True	True
ENSMUSG00000030598	Fbxo17	-0.983166761070583	-0.0328601092119347	-0.798641403201783	-0.260860368422423	0.9665772781250732	0.18768469925475098	0.7346733242503349	True	False	True
ENSMUSG00000035248	Tut7	0.57805872631073	0.32472079588119	0.672027579484697	0.383596135800555	0.4382563897034928	-0.16255935408793573	0.3364062882525251	False	False	False
ENSMUSG00000079197	Psme2	-1.47519340285057	-0.232797332981615	-1.33777365101924	-1.33044359019484	0.8421919915505504	0.09315371907560652	0.09812260031533812	True	False	False
ENSMUSG00000057841	Rpl32	-0.876017447962061	-0.569576623763375	-1.03439745628488	-0.836062195603744	0.34981132500451917	-0.18079549521675514	0.04561011022242504	False	False	False
ENSMUSG00000000552	Zfp385a	0.805161595915424	0.286599871849877	0.371711716486378	0.465311722447876	0.6440467686191256	0.5383389888786705	0.4220890255963557	True	True	False
ENSMUSG00000021536	Adcy2	1.76627145831491	0.12346398379199	1.99117800040163	1.34611373254812	0.9300990891231525	-0.1273340748546599	0.23787834185331644	True	False	False
ENSMUSG00000085749	Gm12843	2.68041965501361	1.50530417220085	2.30544076175569	1.76371644690584	0.4384072772391282	0.13989559155654532	0.34199988288890365	False	False	False
ENSMUSG00000111128	Gm49338	0.861697602982933	0.253556367660376	1.25165858627425	0.809603504323755	0.7057478554162835	-0.45254969021776503	0.0604551973672018	True	False	False
ENSMUSG00000039205	Ciz1	0.74194364667485	-0.121606471001767	0.586958866144734	0.397138009479012	1.163902570696262	0.20889023206102963	0.4647329197320372	True	False	False
ENSMUSG00000030494	Rhpn2	-1.31661408750395	-0.338101288994773	-0.732950369766208	-0.690708881123878	0.7432039561146206	0.4433066023501674	0.47539002682757964	True	False	False
ENSMUSG00000024892	Pcx	0.944618944527654	0.0481412642399252	1.10369110098149	0.221038636719376	0.9490363129822708	-0.16839822806367516	0.7660023250646283	True	False	True
ENSMUSG00000073437	D330041H03Rik	1.19191528473403	0.999098051931638	1.74375996134953	0.970787765920381	0.16177092052764316	-0.4629898480902873	0.18552284851602732	False	False	False
ENSMUSG00000036678	Aaas	0.64244347465099	0.129190834524593	0.477391177261602	0.137371567457882	0.7989070795764928	0.2569133377517039	0.7861733010324221	True	False	True
ENSMUSG00000032589	Bsn	-1.27956274392185	-0.148220734072342	-1.61602856067603	-0.41571691933717	0.8841629808491871	-0.2629537459983517	0.6751101723523141	True	False	True
ENSMUSG00000026177	Slc11a1	-2.61112135788429	-0.158077908786258	-1.40107108050082	-0.555898245596826	0.9394597618724457	0.46342169188334315	0.7871036350270395	True	False	True
ENSMUSG00000062825	Actg1	-0.555185506005097	-0.52284811925909	-0.442705065766534	-0.22636106817758	0.058246093235924765	0.20259974192757532	0.5922784983952699	False	False	True
ENSMUSG00000000959	Oxa1l	-0.614027225655404	-0.109607557100363	-1.05556129608441	-0.59699166408094	0.8214939785717654	-0.7190789788803238	0.027743984081944485	True	False	False
ENSMUSG00000032609	Klhdc8b	1.25763909455061	0.19013129221088	1.95129850621579	1.47449272793474	0.848818875753207	-0.5515568136127671	-0.172429144675737	True	False	False
ENSMUSG00000024308	Tapbp	-1.86765570205091	-0.586560656641903	-1.66208798839768	-1.55642724093358	0.6859374798054111	0.11006724281541394	0.1666412394830395	True	False	False
ENSMUSG00000046822	Slc39a3	1.39824927278953	0.897968070317365	2.29410591053933	1.63373890051444	0.35779114082719726	-0.6406988047006467	-0.16841748628633613	False	False	False
ENSMUSG00000035621	Midn	0.649993994238763	0.236747819435059	0.656283580785468	0.709694992345639	0.6357692201259108	-0.009676376401094273	-0.09184853804194686	True	False	False
ENSMUSG00000020778	Ten1	0.553631694262613	0.385831603716643	0.476179356011119	0.579176675511184	0.3030897477238266	0.13989867100122133	-0.04614074937056223	False	False	False
ENSMUSG00000039810	Zc3h10	0.672956407247359	0.293728764798126	0.418542444719209	0.378793716300829	0.5635248262222727	0.37805414999880504	0.43711997950916964	True	False	False
ENSMUSG00000039337	Tex19.2	-1.60474613196614	-0.0293580654164259	-1.54488700784122	-1.36704521761364	0.9817054767532256	0.03730130450701284	0.14812368736559473	True	False	False
ENSMUSG00000050931	Sgms2	-1.27568848270069	-0.28980999681525	-0.237380941578808	-0.303405099908513	0.7728207154448011	0.8139193503759932	0.7621636441631967	True	True	True
ENSMUSG00000025505	Tmem80	0.991075237867281	-0.100563463883797	1.4262694298207	0.896489546284744	1.1014690510280551	-0.43911317256793125	0.09543744810543174	True	False	False
ENSMUSG00000031709	Tbc1d9	-1.02773900532316	-1.13953129183148	-0.581015744499407	-0.225657056992036	-0.10877497684654687	0.43466605676145026	0.7804334993385983	False	False	True
ENSMUSG00000036002	Fam214b	0.804503762683371	0.0695247095439067	1.36719625260079	0.739770254446382	0.9135806284957433	-0.6994280400138764	0.08046389742302074	True	False	False
ENSMUSG00000092564	BC051226	0.735521124733813	0.594078687933845	0.507256252025367	0.353583116004816	0.19230234461471982	0.31034441436478893	0.5192753761725353	False	False	True
ENSMUSG00000109017	Gm38979	-2.84644366365309	-0.140493568242424	-2.75518702120632	-1.77263003429153	0.9506424209140621	0.032059880057366874	0.37724745550854893	True	False	False
ENSMUSG00000103041	Gm37305	0.744552516928912	0.273641892850739	1.46495356222282	0.542602750243433	0.6324746923434742	-0.9675624336955806	0.27123643006200554	True	False	False
ENSMUSG00000087138	Gm15545	0.591360782808261	0.101210197721282	0.434493014890896	0.186984439584831	0.828852029651588	0.2652657607297351	0.6838064933949844	True	False	True
ENSMUSG00000017723	Wfdc2	-1.12423479927008	-1.1066736191798	-2.10196064545456	-1.20077372463893	0.015620562627737498	-0.8696811794291349	-0.06808090749240603	False	False	False
ENSMUSG00000068744	Psrc1	0.838498748574384	-0.0709305755071235	1.06949659209832	0.121677946938992	1.084592345102148	-0.2754897892414015	0.8548859528462398	True	False	True
ENSMUSG00000024027	Glp1r	1.28904024082502	-0.108520166554363	0.382151534435132	0.126244150074746	1.0841867950413302	0.7035379328495246	0.9020634530432142	True	True	True
ENSMUSG00000027475	Kif3b	0.576647558811292	0.345130981067631	0.843084839514939	0.435588915315855	0.40148713751760606	-0.4620452764126563	0.24461846987823374	False	False	False
ENSMUSG00000020930	Ccdc103	1.49905835976437	1.04628464311642	1.82062607069339	0.522324667325442	0.3020387523265734	-0.2145131367531053	0.6515648213939157	False	False	True
ENSMUSG00000019564	Arid3a	1.02142689195849	-0.236896471602363	1.55018461223809	0.685432507610191	1.2319269968975814	-0.5176657521379303	0.328946091975375	True	False	False
ENSMUSG00000041298	Katnal1	0.947098434921705	0.262575914076063	0.955499820613155	0.793864341767554	0.7227575250952984	-0.008870657348456625	0.1617932070247994	True	False	False
ENSMUSG00000057778	Cyb5d2	0.877976810609889	1.02179403796308	1.25750969446021	1.05609687075296	-0.16380526867593245	-0.4322812166151376	-0.2028755862234443	False	False	False
ENSMUSG00000045232	Rln3	-2.10795287813693	-0.100009504725974	-2.71498525254392	-0.389724166125339	0.9525561003933042	-0.2879724593006571	0.8151172304810776	True	False	True
ENSMUSG00000022565	Plec	-0.798050658835554	-0.437731768526933	-1.47338905020996	-0.618701913372538	0.451498769306659	-0.846234990094239	0.22473353474164923	False	False	False
ENSMUSG00000025956	Mettl21a	0.509937834875162	0.247594961013697	0.609072064031785	0.256138164525995	0.5144605007112077	-0.194404537919592	0.49770707916054063	True	False	False
ENSMUSG00000042808	Gpx2	-1.78778609679621	-0.570885022249671	-1.35026045320142	-1.60741621129516	0.6806748730887204	0.24473042070237314	0.10089008177448111	True	False	False
ENSMUSG00000031167	Rbm3	-0.603981840218509	-0.361729393590028	-0.584437870670552	-0.343971349654039	0.40109226883516685	0.03235853836414415	0.4304938878135859	False	False	False
ENSMUSG00000040548	Tex2	-0.625901554924801	-0.11852716557422	-0.935362317547331	-0.478545169472314	0.810629699444571	-0.4944240195404374	0.23543061092121934	True	False	False
ENSMUSG00000001948	Spa17	1.18606578170608	1.19004736585344	0.896411586843997	0.849635907586115	-0.003356967386440233	0.244214274899183	0.28365195194825715	False	False	False
ENSMUSG00000047613	A430005L14Rik	-0.721068995652649	0.058099140263602	-0.740407683421217	-0.238124156878072	1.0805736214063895	-0.026819469267381622	0.6697623135736925	True	False	True
ENSMUSG00000029695	Aass	-1.24032148506369	-0.541471981277378	-1.74416389359838	-1.5601498679293	0.5634422302621215	-0.40621920574794995	-0.2578592620680007	True	False	False
ENSMUSG00000025202	Scd3	-1.13178788231301	-0.273912325568821	-1.13499564954206	-0.864822528770493	0.7579826309776065	-0.002834247723605384	0.23587931777191837	True	False	False
ENSMUSG00000040562	Gstm2	-1.45645170644578	-2.16756429542233	-0.601251399174196	-1.88768696229359	-0.4882500297328074	0.5871806826733399	-0.29608620316025813	False	True	False
ENSMUSG00000043445	Pgp	-0.751560094229016	-0.128276742319655	-0.866050791633612	-0.156860462290012	0.8293193807060139	-0.15233738231145125	0.7912868664868025	True	False	True
ENSMUSG00000027230	Creb3l1	0.822015019250655	0.230058744214856	0.0098667783572699	0.185048726158621	0.7201282959226505	0.9879968393202055	0.7748840084122666	True	True	True
ENSMUSG00000048218	Amigo2	-1.7947431245855	-0.184031367143376	-0.336901678968957	-0.187151682750788	0.8974608875095268	0.8122841790817473	0.895722301321527	True	True	True
ENSMUSG00000057193	Slc44a2	-0.724069431620715	-0.880115819600851	-0.772328189900684	-0.703738871621517	-0.21551301735090617	-0.06664935180587495	0.028078191277445902	False	False	False
ENSMUSG00000025584	Pde8a	-1.25124887546395	-0.400921870149648	-0.952682823359766	-1.17495636239967	0.6795826329905869	0.23861444190587489	0.06097309221236384	True	False	False
ENSMUSG00000001128	Cfp	-0.905013008033365	-0.693490532390017	-0.70007193951828	-0.691699091896096	0.23372313300003955	0.2264509644567778	0.23570259680665806	False	False	False
ENSMUSG00000028466	Creb3	0.638162781492122	0.164199578476563	0.849571630618546	0.629662354614544	0.7426995380510294	-0.33127730926601173	0.013320154550070625	True	False	False
ENSMUSG00000043993	2900052L18Rik	0.753323287454342	0.29621356745943	0.601271197679032	0.247062217862781	0.6067909058534405	0.20184174883154082	0.6720369302565135	True	False	True
ENSMUSG00000057176	Ccdc189	0.590435942315625	0.36847422593429	0.542829798922024	0.313893166267673	0.37592853089333533	0.08062880319733748	0.46837049750626897	False	False	False
ENSMUSG00000035885	Cox8a	-0.850275436994258	-0.5507979700436	-0.797068573899886	-0.802192437097548	0.35221229959237366	0.06257603216489407	0.05654991054038265	False	False	False
ENSMUSG00000031776	Arl2bp	-0.506548559977407	-0.582363834109851	-0.119071733080025	-0.282998660523507	-0.1496702984129015	0.7649352056487224	0.44131978080022727	False	True	False
ENSMUSG00000062300	Nectin2	-0.685618562017015	-0.588039599381043	-0.771296649488237	-0.352587429376014	0.1423225216495092	-0.12496465559387188	0.4857382093933684	False	False	False
ENSMUSG00000091614	Gm17657	-2.48274811195509	-0.0597743107348644	-2.41354553012907	-2.97279789121253	0.9759241340484621	0.02787338010360022	-0.19738199654556993	True	False	False
ENSMUSG00000024965	Fermt3	-1.52364966903488	-0.709571535234555	-1.74151312761495	-0.870705717199525	0.5342948253426154	-0.14298789479478607	0.4285394241899103	True	False	False
ENSMUSG00000039096	Rsad1	-0.91399072011108	-0.355269564731675	-1.20419126830149	-0.274544471715548	0.6112984990826842	-0.3175092939183683	0.6996200665120736	True	False	True
ENSMUSG00000028613	Lrp8	-1.07933263430647	-1.24147788107097	-0.796198106965101	-0.340563717001535	-0.15022731789138116	0.26232369738667116	0.6844682480852016	False	False	True
ENSMUSG00000006313	Upk1a	-1.60389933156076	-0.151897543607856	-1.19352579240705	-1.26420669460381	0.9052948395083849	0.2558599103313885	0.21179174420279476	True	False	False
ENSMUSG00000051067	Lingo3	-1.49116867829631	-0.0876496392083296	-1.99838209537286	-0.207768466292363	0.941220842092478	-0.34014489739420445	0.8606673615692206	True	False	True
ENSMUSG00000038256	Bcl9	0.612665296787049	0.440067827590667	1.35417451955414	0.682665737170162	0.28171575916168407	-1.0	-0.11425559885668518	False	False	False
ENSMUSG00000074472	Zfp872	-1.35523159984577	-0.0055050353512958	-0.734464877046354	-0.117612013590312	0.9959379375806156	0.45805213136268474	0.9132162992630214	True	False	True
ENSMUSG00000115388	Eppk1	-1.16801468468729	-0.934746163620401	-1.942892128103	-1.47277353044825	0.19971368864197248	-0.6634141278995701	-0.26092038889267255	False	False	False
ENSMUSG00000016346	Kcnq2	-1.09044745010923	-0.325717215988594	-0.367009340589624	0.0075580629346827	0.7012994840274358	0.663432345545069	1.00693115741976	True	True	True
ENSMUSG00000024925	Rnaseh2c	-0.617745123285125	-0.293492684909978	-0.244590294737553	-0.361569405121955	0.5248967999144946	0.6040595295405343	0.41469484502094583	True	True	False
ENSMUSG00000063457	Rps15	-0.744751188636398	-0.434331231826661	-1.11141009806572	-0.756688758415251	0.4168102871753724	-0.4923240338839285	-0.016028936859718283	False	False	False
ENSMUSG00000034818	Celf5	0.890277877838905	-0.316880723251189	0.395029178299207	0.172444519645042	1.3559346257377498	0.5562855282239337	0.8063025894076571	True	True	True
ENSMUSG00000029059	Prxl2b	-0.665056161431523	-0.311200243777892	-0.944266999499082	-0.538471369342936	0.5320692268935028	-0.4198304658460152	0.19033699622617611	True	False	False
ENSMUSG00000027397	Slc20a1	-0.689629509383945	-0.43623936476519	-1.02585480888073	-0.734213306875086	0.3674293822564404	-0.48754482649261843	-0.06464891203824549	False	False	False
ENSMUSG00000017861	Mybl2	-0.69008157768456	-0.230682083784643	-0.781628987889815	-0.491350282283339	0.6657176611515211	-0.13266172169444848	0.2879823224205272	True	False	False
ENSMUSG00000024137	E4f1	0.585464295932118	0.102071396931201	0.227453010329536	0.185715166196316	0.8256573498325922	0.6114997756312228	0.6827899370009596	True	True	True
ENSMUSG00000071229	Timm8a2	-1.80983922259385	-0.0844012876943762	-2.09973745295623	-1.41835784172488	0.9533653118792437	-0.16017899642317385	0.2163072697186335	True	False	False
ENSMUSG00000037185	Krt80	-1.78716859754139	-1.59747662754356	-2.24187739379646	-2.08923477298206	0.10614106036710223	-0.2544297146226794	-0.16901940637062599	False	False	False
ENSMUSG00000101438	Gm19412	-1.56252551154941	-0.586137048094387	-0.640811930422032	-0.187540481706155	0.6248784139766334	0.5898870606044705	0.8799760513860739	True	True	True
ENSMUSG00000020441	2310033P09Rik	-0.537168507364401	-0.318766625947667	-0.351415144273496	-0.0919282106756125	0.4065798318823927	0.3458009182301054	0.8288652268044246	False	False	True
ENSMUSG00000044250	Pced1b	-0.592124955637663	-0.333017616749176	-0.634263605440549	-0.392418256629287	0.43758895216543053	-0.07116513060576327	0.33727120788771797	False	False	False
ENSMUSG00000041653	Pnpla3	-1.21124438708118	-1.0896727016254	-0.798277250760982	-0.268436168408138	0.10036924567199834	0.3409445201354895	0.778379845329969	False	False	True
ENSMUSG00000016349	Eef1a2	-0.998102532980877	-0.924814803055097	-1.08065886344903	-0.661947109809293	0.07342705534160204	-0.0827132761817514	0.33679447958882647	False	False	False
ENSMUSG00000092274	Neat1	-1.06522983616863	-2.22223014846206	-0.191259135612494	-1.54904287624036	-1.0	0.8204527050233534	-0.45418652730558745	False	True	False
ENSMUSG00000020872	Tac4	-1.66433049489555	-1.42101670907721	-3.49389680215416	-1.85172546651807	0.1461931909344784	-1.0	-0.11259480745996941	False	False	False
ENSMUSG00000097616	1110019D14Rik	0.89021254489877	0.544587881036846	1.42092865883703	0.350168848258134	0.38824959931476427	-0.596167866853202	0.6066457945748751	False	False	True
ENSMUSG00000024483	Ankhd1	0.500862081707815	0.272705523122072	0.473291581731322	0.419747867261864	0.455527712954005	0.05504609149585536	0.16194920200261853	False	False	False
ENSMUSG00000049287	Iba57	0.664211765438811	0.377034915577145	0.758164520000125	0.485623664311548	0.4323573667382161	-0.14145000051187623	0.26887223385644016	False	False	False
ENSMUSG00000032035	Ets1	1.11665113067632	0.0556059551321942	1.70907136959053	0.535694836002407	0.9502029294516405	-0.5305329683008514	0.5202666067440834	True	False	True
ENSMUSG00000036867	Smad6	-1.60495008050508	-0.164942133165211	-1.24923675697509	-0.0867338753757931	0.8972291193547257	0.22163513236377208	0.9459585214335776	True	False	True
ENSMUSG00000022175	Lrp10	-0.504107204918268	-0.124835049211616	-0.466624323430687	-0.121196802028889	0.7523640844771187	0.07435498069038347	0.7595812937279107	True	False	True
ENSMUSG00000029007	Agtrap	-0.65393144130582	-0.705976955257138	-0.875944462662243	-0.47573175142136	-0.07958863982344926	-0.3395050418635484	0.2725051567005516	False	False	False
ENSMUSG00000024912	Fosl1	0.897443132902738	0.306717022375249	0.873050544976268	0.316453654247264	0.6582323590986907	0.027180093124756933	0.6473830567696146	True	False	True
ENSMUSG00000038009	Dnajc22	-1.07551922747336	-0.359313626003797	-1.17343703953451	-0.955984270194249	0.6659161297860693	-0.09104236313020753	0.11114162743508164	True	False	False
ENSMUSG00000031163	Glod5	-1.54614908260696	-1.42605870398233	-2.6545162736625	-1.91190750836104	0.07767063343086274	-0.7168566107394531	-0.23656090468156876	False	False	False
ENSMUSG00000023393	Slc17a9	-1.19241579089482	-0.992996487718659	-1.3973908105723	-1.54399528675889	0.16723973692642194	-0.17189894770150718	-0.2948463938071765	False	False	False
ENSMUSG00000002603	Tgfb1	-1.28344216769571	-0.223777768891985	-1.31487007989572	-0.302231651826343	0.8256424991133373	-0.024487205571900206	0.7645147873168533	True	False	True
ENSMUSG00000042357	Gjb5	1.05902223988486	-0.127582716233782	0.724227829931214	-0.0793169401948249	1.1204721784196459	0.31613539106605154	1.0748963876371929	True	False	True
ENSMUSG00000025221	Kcnip2	0.73107366722306	-0.817549649686776	1.72139363413142	0.255480379377305	2.0	-1.0	0.6505408540458966	True	False	True
ENSMUSG00000029016	Clcn6	-0.584528220784749	-0.426151333867323	-0.295947827315721	-0.102132751390454	0.27094823018946734	0.49369796565441953	0.8252731899696181	False	False	True
ENSMUSG00000085992	Gm11515	-1.4441230574018	-0.389765109000269	-3.104039429917	-1.82831611162489	0.7301025650116574	-1.0	-0.2660390001073126	True	False	False
ENSMUSG00000035504	Reep6	-0.718705553375804	-0.0852070035013573	-1.88641629592231	-0.516026237074973	0.8814437941920237	-1.0	0.28200605289444874	True	False	False
ENSMUSG00000025407	Gli1	-1.14554749331256	-0.313517626262875	-1.12834643242559	-0.386492866492064	0.7263163438503266	0.015015580748406965	0.6626129700005287	True	False	True
ENSMUSG00000061356	Nuggc	-1.46908032218016	-2.20537569960707	-1.33606290884246	-0.247859041528442	-0.5011947722056649	0.09054468386064699	0.8312828524170743	False	False	True
ENSMUSG00000040997	Abhd4	0.697681678894389	0.147395504658716	0.503695579770879	0.10829233507301	0.7887353084972899	0.27804384863727305	0.84478260165206	True	False	True
ENSMUSG00000078439	Smim24	1.20270548713196	0.24707316402549	0.965192088530151	0.238333107094436	0.7945688560757508	0.19748259332232446	0.8018358528796782	True	False	True
ENSMUSG00000085436	Zfp335os	0.897383865352071	1.27315876382288	1.07622741106384	1.26384982467252	-0.418744879398273	-0.19929436288850935	-0.4083714600514611	False	False	False
ENSMUSG00000096971	4930556M19Rik	0.898779465629393	0.407991854306857	1.01265534888194	0.806991850774826	0.546060107168614	-0.12670058407798912	0.10212473511540497	True	False	False
ENSMUSG00000051154	Commd3	0.807178653087433	-0.040010676332417	0.526060548031532	-0.0462041807827467	1.0495685511248065	0.3482724722471699	1.0572415791795498	True	False	True
ENSMUSG00000031751	Amfr	-0.620527781012885	-0.841928842776644	-0.520881781634092	-0.425489520600053	-0.35679476171456337	0.1605826562932302	0.3143102797016949	False	False	False
ENSMUSG00000023044	Csad	0.572422894575624	0.551523619482105	0.698328414303317	0.474435439629058	0.036510201271759087	-0.219951928758956	0.17118018142724845	False	False	False
ENSMUSG00000040591	1110051M20Rik	0.763102060610705	-0.0154745990310875	0.612119572920725	0.175159282174886	1.0202785444173788	0.1978535971573052	0.7704641473059223	True	False	True
ENSMUSG00000045378	Pxt1	-0.993213764363343	0.600416294479406	-0.86090662950333	-0.935668947475751	1.6045187008300041	0.13321113702529364	0.057937997792930886	True	False	False
ENSMUSG00000020131	Pcsk4	-0.950614858138683	-0.173750254519086	-1.36505973120324	-0.334148745286444	0.8172232918184222	-0.4359755893948952	0.6484919813469865	True	False	True
ENSMUSG00000025092	Hspa12a	0.720454336082469	-0.0350636346410288	1.25439165098427	0.31759638715967	1.0486687814687747	-0.7411119458384137	0.5591720789875081	True	False	True
ENSMUSG00000045193	Cirbp	-0.567751362708812	-0.419142157462578	-0.30160008674238	-0.294393522378214	0.2617505038423881	0.468781395251244	0.4814745648982222	False	False	False
ENSMUSG00000038178	Slc43a2	-0.534735752392027	-0.635636452906016	-0.942643372255475	-0.613208689873706	-0.18869263942541928	-0.7628209223691511	-0.1467508711183926	False	False	False
ENSMUSG00000010358	Ifi35	-1.44747859914097	-0.141185947559832	-1.74205023981315	-1.32474378365619	0.9024607703052596	-0.20350673291266516	0.08479214515338537	True	False	False
ENSMUSG00000045165	AI467606	-0.735172775591146	-0.580860483181625	-0.892493976824502	-0.120991785554835	0.20989935635938078	-0.21399214777350184	0.835424012460817	False	False	True
ENSMUSG00000007783	Cpt1c	0.824755863745374	-0.141452877446942	0.470014928704513	0.097217915593819	1.1715087866178695	0.43011629335972784	0.8821252204836303	True	False	True
ENSMUSG00000034891	Sncb	-1.39469720221337	-0.194783086919756	-1.57327734266194	-0.448821822542457	0.8603402325532472	-0.1280422303602282	0.6781940755095934	True	False	True
ENSMUSG00000021257	Angel1	-0.527476458445753	-0.313863312033194	-0.375730686897991	-0.39679207087435	0.40497190536613775	0.2876825479470529	0.24775397172505834	False	False	False
ENSMUSG00000022389	Tef	0.943638764464876	0.0073146849327347	0.305956628306589	0.0170179713174805	0.992248426825828	0.6757693305657143	0.9819655868767418	True	True	True
ENSMUSG00000026620	Mark1	-0.718892704056108	-1.14850350269504	-0.59026937161914	-0.655922646438912	-0.5976007215193576	0.17891867828294059	0.08759312378872232	False	False	False
ENSMUSG00000116627	Gm30124	-1.09787183057225	-0.750290542443735	-0.529424441300388	-0.663292785127597	0.3165955063692117	0.5177720872713957	0.3958376864612099	False	True	False
ENSMUSG00000038605	Samd10	-0.529949944852256	-0.821839378352937	-0.165908906431853	-0.145764145201607	-0.5507867985193515	0.6869347604553361	0.7249473339557676	False	True	True
ENSMUSG00000047658	Gal3st3	-0.774775552303441	-0.213057377214805	0.0867223541585204	-0.173081826921838	0.7250076146809534	1.1119322285024238	0.7766039126979959	True	True	True
ENSMUSG00000021294	Kif26a	-0.962591631895205	-0.411626887588885	-1.62020583210598	-0.735692871710703	0.5723764118139583	-0.6831704935103444	0.2357165309423799	True	False	False
ENSMUSG00000030491	Tdrd12	-1.13768475380648	-0.135682939741668	-1.53685606783812	-0.788168728955916	0.8807376654317477	-0.3508628490415183	0.30721693657328963	True	False	False
ENSMUSG00000054452	Tle5	-0.568041158421137	-0.218789429230898	-1.42785855720092	-0.507631681405535	0.6148352527147498	-1.0	0.1063470069378587	True	False	False
ENSMUSG00000043857	Mgat5b	0.574380912357024	0.0058351461994702	0.483979222856985	0.166886261730038	0.9898409817005841	0.15738978708235185	0.7094501956111231	True	False	True
ENSMUSG00000033697	Arhgap39	-0.573709753572002	-0.442996905946068	-0.815573806289325	-0.245274288523895	0.22783793863028554	-0.42157911942657667	0.5724766974994222	False	False	True
ENSMUSG00000034659	Tmem109	-0.58844882247968	-0.0730701396339259	0.0079524917426618	-0.0693688688099653	0.875825837621675	1.0135143302847485	0.8821157148082139	True	True	True
ENSMUSG00000053030	Spink2	-0.956418103437192	0.131054009113352	-0.952088196231312	-0.17317627567582	1.1370258557866773	0.00452721167690062	0.8189324574122383	True	False	True
ENSMUSG00000078906	Gm14444	-0.932115380405067	-0.0325326120988801	-1.19215910941301	-0.234907716049428	0.9650980846547746	-0.27898233896208896	0.7479842935889067	True	False	True
ENSMUSG00000028211	Trp53inp1	0.778450391751439	-0.004699553549874	0.553548001632208	0.0468477049540145	1.0060370623480583	0.2889103692442394	0.9398192801359999	True	False	True
ENSMUSG00000039481	Nrtn	-1.02120810217512	-0.167703731823666	-1.66658976157996	-0.247385255717121	0.8357790821807368	-0.6319785928354963	0.7577523570463226	True	False	True
ENSMUSG00000034792	Gna15	1.04933450005887	-0.0852091957652509	-0.330984138442003	-0.0533918763418453	1.0812030822968943	1.315422907017194	1.0508816553147255	True	True	True
ENSMUSG00000028737	Aldh4a1	0.669248588507651	-0.129572694517656	0.351324103726429	0.0574566837765097	1.1936092159814464	0.47504692612076743	0.9141474711143858	True	False	True
ENSMUSG00000039062	Anpep	-0.854561135987448	-0.125999675855477	-1.18200659299587	-0.585595038154516	0.8525562764916942	-0.3831738224674328	0.31474178558581517	True	False	False
ENSMUSG00000079657	Rab26	-0.572179782092634	-0.405444940362411	-0.369546400679504	-0.11466302598038	0.2914028893513563	0.35414285466717926	0.7996031499732081	False	False	True
ENSMUSG00000027470	Mylk2	-1.48352345042005	-0.0167750921304105	-0.397055631581242	-0.171057442130916	0.9886923984075475	0.732356349696516	0.8846951545777841	True	True	True
ENSMUSG00000022246	Rai14	0.506404449741953	0.0251274514069476	0.498481753449	0.415290110419615	0.9503806662446356	0.015644997386950583	0.17992404957888272	True	False	False
ENSMUSG00000050954	Zfp169	-0.579831285902376	-0.393113614845932	-0.280027587442326	-0.134974825909825	0.3220206904942362	0.5170533321489776	0.7672170695312391	False	True	True
ENSMUSG00000000202	Btbd17	1.46352598574642	0.10817343802175	2.4010198910327	2.28419868375675	0.9260871080696391	-0.6405720939817438	-0.56075034266766	True	False	False
ENSMUSG00000025534	Gusb	-0.589798150005566	-0.0522634589302928	-1.08158025124318	-0.266598468591256	0.9113875502495224	-0.8338142485407474	0.5479835455761601	True	False	True
ENSMUSG00000023170	Gps2	0.51401633786728	-0.0038901275134901	0.490281039297426	0.359348382377862	1.0075681009082915	0.046176155933748665	0.3009008548855767	True	False	False
ENSMUSG00000048249	Crebrf	0.82453699541069	0.0771459482522333	-0.0531145941445473	0.0225195081583501	0.9064372506247484	1.0644174784638885	0.9726882986649574	True	True	True
ENSMUSG00000071653	1810009A15Rik	0.872353576279151	0.86609502306205	1.79408490522987	0.489232991891323	0.007174330898940778	-1.0	0.43918039061862035	False	False	False
ENSMUSG00000068566	Myadm	-0.578588475631141	-0.149304628828588	-0.247875956431247	-0.0209261463885278	0.7419502200320838	0.5715850438243576	0.9638324175646588	True	True	True
ENSMUSG00000028640	Tfap2c	-0.813767392560746	-1.23640959868596	0.0626257975956661	-0.208401993736343	-0.5193648823839604	1.0769578606468817	0.7439047132614296	False	True	True
ENSMUSG00000038122	Tbc1d32	0.638919165136418	0.298463028209405	0.0807673645622381	-0.0199286378050767	0.5328626147164031	0.8735875068875213	1.0311911723618772	True	True	True
ENSMUSG00000025466	Fuom	-0.732851976791852	-1.00472999958209	-1.83708869314101	-1.26827507371625	-0.37098627198962725	-1.0	-0.7306019685834475	False	False	False
ENSMUSG00000034947	Tmem106a	-0.852132014084536	-0.326900291313594	-0.329136592898258	-0.556313706828	0.6163736534827997	0.613749292999094	0.3471507963168595	True	True	False
ENSMUSG00000099474	1700097N02Rik	-0.978953163572787	-0.309241792443678	-0.981195440528501	-0.399708478660458	0.6841097164290585	-0.0022904844063536016	0.5916980571351523	True	False	True
ENSMUSG00000021062	Rab15	-0.637430076274503	-0.457308716778662	-0.949870734529729	-0.653927919985462	0.2825743029707206	-0.4901567558300725	-0.02588180935449669	False	False	False
ENSMUSG00000045251	Zfp688	0.597196191463776	-0.0846791531326661	0.114937817693508	0.0510015586624912	1.1417945297425802	0.8075375909350894	0.914598318958662	True	True	True
ENSMUSG00000031785	Adgrg1	-0.918453934236383	-1.42711964367167	-0.534249243999761	-0.902082684444067	-0.5538282220525297	0.4183167777010567	0.017824791404402095	False	False	False
ENSMUSG00000019066	Rab3d	-0.57946057024244	-0.119641631235164	-0.62875721342672	-0.206303397585042	0.7935292971097114	-0.0850733349529801	0.6439733638844022	True	False	True
ENSMUSG00000038738	Shank1	-0.973249013617027	-0.0151276658219564	-0.639633430708061	0.0971687869670997	0.984456531051868	0.34278543131433736	1.0998395946028008	True	False	True
ENSMUSG00000039065	Atpsckmt	0.763295534311303	0.481529629635626	1.05519522147219	0.601477250702674	0.36914391871806945	-0.3824202737203994	0.21199951569824455	False	False	False
ENSMUSG00000115113	Smim40-ps	-1.44743649317292	-0.0113324385017853	-0.289767200060388	-0.118251083545942	0.992170683442599	0.7998066226552086	0.9183030937082951	True	True	True
ENSMUSG00000003309	Ap1m2	-0.931471054809517	-1.15258027623322	-2.33373060137841	-1.66253847460342	-0.23737637394317015	-1.0	-0.7848525362319542	False	False	False
ENSMUSG00000074217	Misp3	-1.18467063215112	-0.240797378994096	-1.74058735728614	-1.21927443928896	0.7967389648573822	-0.4692584673307792	-0.02920964375980741	True	False	False
ENSMUSG00000035835	Plppr3	0.77045119943842	0.150751841521917	1.08512509893583	0.706582792415955	0.8043330432455688	-0.4084280739997227	0.08289740747891433	True	False	False
ENSMUSG00000027071	P2rx3	0.768774916288784	0.512656417784905	1.01864253360517	0.455505886211526	0.3331514765599743	-0.32502051253520003	0.4074912219945286	False	False	False
ENSMUSG00000023232	Serinc2	-0.689124921920667	-0.800237500059925	-0.805653273252625	-0.990628037476647	-0.16123720765978836	-0.169096121218749	-0.4375159074433959	False	False	False
ENSMUSG00000043687	1190005I06Rik	-1.42613485808802	0.0045688568506925	-0.255592896737329	-0.167901148689817	1.0032036639626198	0.8207792935655501	0.882268392966064	True	True	True
ENSMUSG00000037553	Zdhhc18	-0.539953556306796	-0.172322318223276	-0.393191246781474	-0.146751630052595	0.6808571474147967	0.2718054318026071	0.7282143466998257	True	False	True
ENSMUSG00000098051	Gm27032	0.833551129579774	-0.125683300608909	0.683078721477836	0.110658587428941	1.1507805534044095	0.18051970990405478	0.8672443914931429	True	False	True
ENSMUSG00000001604	Tcea3	-0.612180395618556	-0.382639203105004	-0.429488748168646	-0.489940074649052	0.37495678423615675	0.29842779801093705	0.19968022799225804	False	False	False
ENSMUSG00000037279	Ovol2	-0.782873773421323	-0.126065632783037	-0.934738425821955	-0.35698755876043	0.838970678207671	-0.1939835737975376	0.5440036812060783	True	False	True
ENSMUSG00000020898	Ctc1	0.610156662769609	-0.0072218188890064	0.349516960287075	0.0864245216643013	1.0118360075856998	0.42716849357908226	0.8583568336826725	True	False	True
ENSMUSG00000013033	Adgrl1	-0.656110337970344	-0.239233423198948	-0.590075236685948	-0.129868843252204	0.6353762326943226	0.10064633562804921	0.8020624950767441	True	False	True
ENSMUSG00000037600	Kdf1	-0.560402619803241	-0.438787165073719	-1.73547672318798	-0.836129032713682	0.2170144293262254	-1.0	-0.49201485354806035	False	False	False
ENSMUSG00000037405	Icam1	0.643712755308258	0.10843213110181	0.244866602765187	0.16683272324966	0.8315519923946751	0.6196026865306926	0.7408273770033219	True	True	True
ENSMUSG00000005054	Cstb	-0.634360169831104	-0.99332343320307	-1.15805576532986	-1.18948182835073	-0.5658666487013815	-0.8255493021230951	-0.8750890817552828	False	False	False
ENSMUSG00000118084	AA388235	-0.697600144538988	-0.498671217570018	-0.817978684911369	-0.0839130446300054	0.28516182017197406	-0.17256094528468557	0.8797118302126218	False	False	True
ENSMUSG00000079507	H2-Q1	-0.909861352283107	-0.312123572045262	-0.741649920699861	-0.128902623114671	0.6569547972753728	0.1848758947296251	0.8583271805190794	True	False	True
ENSMUSG00000002384	Bmp8b	-0.798400101225508	-0.0804031240289217	-1.24680940240462	-0.203442899048968	0.8992946971004806	-0.5616348250592954	0.7451867819947763	True	False	True
ENSMUSG00000034105	Meak7	0.556813632080633	0.103269577456814	0.5188479375049	0.0722833992487805	0.8145347536285545	0.068183845344927	0.8701838549126739	True	False	True
ENSMUSG00000097666	A330094K24Rik	-0.641609920738933	-0.188311696206123	-0.766727639664453	-0.466254825769101	0.7065012710694263	-0.19500589825890433	0.2733048372566902	True	False	False
ENSMUSG00000003352	Cacnb3	-0.509864781688987	-0.130619957574198	-0.23645528989891	-0.0932214443614101	0.7438145126605842	0.5362392179439732	0.817164378263972	True	True	True
ENSMUSG00000038520	Tbc1d17	-0.50130592458495	-0.618832987031579	-0.891211604595317	-0.418739325768796	-0.23444179827703807	-0.7777799161922622	0.16470301819096594	False	False	False
ENSMUSG00000052396	Mogat2	-0.522594549657429	-0.726887666213845	-0.297251358460638	-0.295375473083206	-0.3909208710468453	0.4312008063316158	0.4347903680265506	False	False	False
ENSMUSG00000035458	Tnni3	-0.668358393162789	-0.0807469873011537	-0.313272582103607	-0.268129577476886	0.8791860951741104	0.5312805445276954	0.598823654763951	True	True	True
ENSMUSG00000002910	Arrdc2	-0.665968957537173	-0.0502585783881437	-0.839075763645065	-0.238850130743378	0.9245331515540821	-0.2599322448122209	0.6413494532437785	True	False	True
ENSMUSG00000038976	Ppp1r9b	0.631545542962211	0.355192049493421	1.13080106911568	0.793872223612398	0.43758284188433555	-0.790529727771893	-0.25703083880349686	False	False	False
ENSMUSG00000069793	Slfn9	-0.733467588142364	-0.0164562780900808	-0.588912290911096	-0.660853559712105	0.9775637283008521	0.19708477861629825	0.09900100509439937	True	False	False
ENSMUSG00000032733	Snx33	0.516224253336505	0.0565302644108232	1.0435521461805	0.66299588755526	0.8904928157763764	-1.0	-0.28431758730847667	True	False	False
ENSMUSG00000001663	Gstt1	-0.701327136881171	-0.278647465815099	-0.295961707767366	-0.295047710005939	0.602685464226787	0.5779976387574004	0.57930087901913	True	True	True
ENSMUSG00000002847	Pla1a	-0.661701216130857	-0.370961897078395	-0.666595319382169	-0.931230428829578	0.4393815697551413	-0.007396243398084007	-0.407327667122527	False	False	False
ENSMUSG00000030630	Fah	0.662206622409129	-0.627510201074099	0.179559686912518	-0.0410992691375418	1.9476048409047872	0.7288464342756433	1.062064116767696	True	True	True
ENSMUSG00000028417	Tal2	0.8956210266658	0.20175272050843	0.332151860485476	0.186279519984075	0.774734274317441	0.6291379382616726	0.7920107786241323	True	True	True
ENSMUSG00000032311	Nrg4	-0.5849984451023	0.21013977327944	-0.918503986228491	-0.389700392697934	1.3592142424287852	-0.5700964573809596	0.33384371196100154	True	False	False
ENSMUSG00000074629	4930518I15Rik	0.592521435909302	0.135150530309472	0.780964567830146	0.672796177735276	0.7719060912926032	-0.3180359738912286	-0.13547989483752923	True	False	False
ENSMUSG00000073599	Ecscr	0.765136763347468	0.0270278301965485	2.46794027781273	1.17973607775681	0.9646758181134808	-1.0	-0.5418630162214044	True	False	False
ENSMUSG00000032135	Mcam	0.686848165988544	-0.110164492550861	0.110761111177983	-0.0487727195124807	1.1603913324749249	0.8387400350431591	1.0710094631209865	True	True	True
ENSMUSG00000047139	Cd24a	0.576479411923084	-0.152413491324015	0.687986600388024	0.33565519558947	1.2643867034480505	-0.1934278764491551	0.417749899394058	True	False	False
ENSMUSG00000037606	Osbpl5	0.629208706816182	-0.136701233454533	0.598690001325223	0.142518704205963	1.2172589666570985	0.04850331084162002	0.7734953400007565	True	False	True
ENSMUSG00000097944	A130014A01Rik	0.533923118930576	-0.0503271861889932	0.0950483131543621	0.0292693409082529	1.0942592377153406	0.8219812744862226	0.9451806077120651	True	True	True
ENSMUSG00000097113	Gm19705	-0.563864834682747	0.0746606439940361	-0.478833495197989	-0.447569425415558	1.1324087607556574	0.15080092648905832	0.206246962239845	True	False	False
ENSMUSG00000073421	H2-Ab1	-0.776536206912682	-0.346694919252349	-1.82510555717265	-1.79842754403417	0.5535366977533176	-1.0	-1.0	True	False	False
ENSMUSG00000023964	Calcr	-0.771065977875235	-0.0723747736976855	-1.20099179763696	-0.115061536664433	0.906136730481712	-0.5575733232925634	0.8507760166237669	True	False	True
ENSMUSG00000053113	Socs3	0.579732859892355	0.0874812105970375	1.17330687525528	0.962352690872014	0.8491008244499354	-1.0	-0.6599933477131242	True	False	False
ENSMUSG00000028871	Rspo1	-0.629550925687951	-0.0861291584713444	-0.244140765028441	-0.0102053941077432	0.8631895293026128	0.6121985449204882	0.9837894065573947	True	True	True
ENSMUSG00000051703	Tmem198	0.668952760080035	0.102028001713479	2.01308583452721	1.8248932913056	0.8474810064297034	-1.0	-1.0	True	False	False
ENSMUSG00000048038	Ccdc187	-0.778261458472622	-0.380681122850098	-1.28678348827276	-0.161044475192055	0.5108570279232326	-0.6534077002838334	0.7930715013073973	True	False	True
ENSMUSG00000003865	Gys1	-0.543735325743769	-0.228611909835194	-0.594143634650543	-0.246649545452578	0.5795529570890424	-0.09270743782891248	0.5463793986252612	True	False	True
ENSMUSG00000040280	Ndufa4l2	-0.701862216932302	-0.11977144550864	-2.16532633845068	-0.246351434736853	0.8293519117867083	-1.0	0.6490031393717055	True	False	True
ENSMUSG00000000056	Narf	0.501006654432868	-0.0307251527875986	0.482458273685781	0.090137134577748	1.0613268357131482	0.03702222432171778	0.820087949371088	True	False	True
ENSMUSG00000097164	Cep83os	0.549813240087992	0.209055179122202	0.897888846751733	0.447788175245333	0.6197705622935802	-0.6330797101358181	0.18556312835669614	True	False	False
ENSMUSG00000090005	Gm16540	0.743311531825002	0.121678437315488	0.881599339864868	0.161070463694971	0.8363022338470395	-0.18604286644166204	0.7833069220660337	True	False	True
ENSMUSG00000050824	Sstr5	-0.568695932577772	0.116923008715788	-0.1984715652923	0.0819668770301408	1.2055984613531558	0.6510058294374067	1.1441312876260663	True	True	True
ENSMUSG00000028785	Hpca	0.530192248651179	0.171837296868044	0.389093769090796	0.354444924324308	0.6758962483793342	0.26612701320953047	0.33147848685825965	True	False	False
ENSMUSG00000100320	Gm29417	-0.716593487895237	-0.0303341360532362	-0.151842806002361	-0.0994162029670603	0.9576689761131755	0.7881046805932462	0.8612655506275064	True	True	True
ENSMUSG00000031906	Smpd3	0.671702338830352	0.0192290646179867	1.95682053057632	1.81887193554282	0.9713726400722817	-1.0	-1.0	True	False	False
ENSMUSG00000040296	Ddx58	-0.692379797445736	-0.0176921994231168	-0.215976112806219	-0.124173922562186	0.9744472621986007	0.6880669921292067	0.8206563463863663	True	True	True
ENSMUSG00000002769	Gnmt	-0.595497226485405	-1.26068571855436	-1.26441875932451	-0.441326989968241	-1.0	-1.0	0.25889329061542254	False	False	False
ENSMUSG00000086216	Gm13610	-0.504388720287758	-0.0249112762369966	-0.132718202370696	-0.0296883199138503	0.9506109569167516	0.7368731753260083	0.9411400003217502	True	True	True
ENSMUSG00000020325	Fstl3	-0.563622566330689	-0.0214038495928647	-0.680865326943498	-0.192280247596476	0.9620244985359465	-0.20801644152768056	0.6588492741724944	True	False	True
ENSMUSG00000096014	Sox1	0.560733445321794	0.0873036407939438	2.9030879132948	2.60154799258634	0.8443045594616851	-1.0	-1.0	True	False	False
ENSMUSG00000054675	Tmem119	-0.52638712178721	-0.187964475367381	-0.333111002491142	0.0665206068032698	0.642915892909392	0.36717486294088925	1.1263720255492125	True	False	True
ENSMUSG00000048562	Sp8	0.583584539613289	-0.0269277727781851	2.47630968888392	1.56041474641357	1.0461420256198506	-1.0	-1.0	True	False	False
