## Supplementary Table: S16 for "CHD8 orchestrates chromatin landscapes during early female neuronal differentiation"

Category	N	Pct_of_total	RF_threshold	Chi2_stat	Chi2_pvalue	N_total_genes
Global rescue (all constructs)	34	12.7	>= 0.5	95.99	7.01e-20	268
Helicase required (FL + ?Chromo only)	3	1.1	>= 0.5
Chromo required (FL + ?Helicase only)	62	23.1	>= 0.5
Both domains required (FL only)	74	27.6	>= 0.5
Low/no rescue (none)	95	35.4	>= 0.5
